# Systematic characterization of the yeast secretome under diverse proteosynthetic stress conditions reveals secretion of functional ER chaperone BiP

**DOI:** 10.64898/2026.05.21.727034

**Authors:** Shulei Liu, Benjamin L. Schulz

**Affiliations:** School of Chemistry and Molecular Biosciences, The University of Queensland, St Lucia, 4072, Australia

## Abstract

The yeast secreted proteome plays critical biological roles and influences product and production parameters in industrial fermentation. Systematic profiling of the response of the yeast secretome to intrinsic and extrinsic factors is therefore essential for understanding these functions and for optimizing manufacturing processes. Here, we characterized the yeast secretome under diverse proteosynthetic stress conditions, including glycosylation deficiency, oxidative, reductive, and thermal stresses. The secretome was predominantly composed of conventionally secreted proteins, while a subset of proteins appeared to be secreted via unconventional pathways. Distinct secretome profiles were observed in response to different stressors, driven by a combination of altered intracellular proteomes, altered canonical secretion, and altered cell lysis and unconventional protein secretion, while reflecting the underlying metabolic state of the cells. Heat stress did not impact protein glycosylation but did cause similar protein misfolding stress to N-glycosylation deficiency. Intriguingly, canonically intracellular chaperone BiP was abundant in the secretome in particular stress conditions where its activity would be beneficial. BiP interacted with probable extracellular client proteins *in vitro*, consistent with it acting as a functional extracellular chaperone/holdase in conditions such as reductive stress in which client proteins could be misfolded outside the cell.
