## Supplementary Data 3 - FDR-filter recalculated secretome quantification output for "Systematic characterization of the yeast secretome under diverse proteosynthetic stress conditions reveals secretion of functional ER chaperone BiP"

### Sheet: Sheet1
Protein	WT_1	WT_2	WT_3	WT_4	∆ost3_1	∆ost3_2	∆ost3_3	∆ost3_4	∆pmt1_1	∆pmt1_2	∆pmt1_3	∆pmt1_4	DTT_1	DTT_2	DTT_3	DTT_4	Ethanol_1	Ethanol_2	Ethanol_3	Ethanol_4	Heat_1	Heat_2	Heat_3	Heat_4	Tm_1	Tm_2	Tm_3	Tm_4
sp|P00359|G3P3_YEAST	46643.3	19703.2	4585.67	31060.7	1819.94	13898.3	33763.4	37497.2			4575.42	11255.7	80860.2	70602.2	133181	44181.6	177083	63333.1	63933.6	43258.3	290577	394499	190158	202806	45724.4	15099.7	44715.5	57236.6
sp|P23776|EXG1_YEAST	3.44576e+06	3.22454e+06	2.96079e+06	2.15535e+06	1.51491e+06	1.11e+06	1.07396e+06	2.24748e+06	1.76197e+06	2.89448e+06	1.91163e+06	2.87871e+06	509437	362029	739059	539309	804582	20268.9	125875	113887	26525.8	539758	229669	1.44396e+06	3.25767e+06	731544	1.66293e+06	687244
sp|P00925|ENO2_YEAST	85445.8	74736.6	43644.8	19912	14378.9	47444.4	73581.5	71098.4	21381.2		27509.4	19519.4	70078.7	25152.2	119097	43254.4	336863	29483.2	48442.5	43876.6	198335	268942	141995	142983	23038.6	15385	47287.4	12742.3
sp|P53334|SCW4_YEAST	8.96704e+06	6.34577e+06	7.68763e+06	4.93105e+06	6.00162e+06	3.38197e+06	2.98095e+06	3.16986e+06	4.5731e+06	6.81182e+06	3.14928e+06	5.00472e+06	1.51796e+06	1.53746e+06	1.72138e+06	1.30576e+06	1.73976e+06	88237.7	229479	117086	103495	817151	514074	2.01295e+06	4.441e+06	1.78465e+06	4.88544e+06	1.48326e+06
sp|Q12512|ZPS1_YEAST	5.83363e+06	4.88508e+06	4.05615e+06	3.62913e+06	1.16574e+06	1.42051e+06	1.29583e+06	1.1477e+06	1.27015e+06	2.79585e+06	2.19566e+06	2.94465e+06	449828	508035	531854	259307	86838.8	41964.7	32101.3	27243.7	57198.4	87270.2	193249	919249	825972	541640	1.79442e+06	182153
sp|Q12355|PST1_YEAST	6.10832e+06	5.33561e+06	6.43529e+06	5.05328e+06	4.96671e+06	5.14868e+06	4.91419e+06	5.0782e+06	5.68098e+06	9.34484e+06	2.74991e+06	7.57732e+06	3.12253e+06	3.50935e+06	5.59357e+06	2.07777e+06	2.17099e+06	142611	451148	265172	237246	418845	333403	1.30785e+06	3.83693e+06	1.07134e+06	4.49696e+06	2.10438e+06
sp|P38616|YGP1_YEAST	2.9406e+06	2.35191e+06	2.43004e+06	1.33177e+06	2.21532e+06	1.54712e+06	1.476e+06	1.82579e+06	2.05536e+06	2.91991e+06	1.44878e+06	2.309e+06	1.0636e+06	1.1603e+06	2.42755e+06	1.02481e+06	1.01251e+06	103216	379973	239499	1.15829e+06	3.55513e+06	1.50444e+06	4.39334e+06	1.76545e+06	370526	1.55731e+06	888817
sp|P00560|PGK_YEAST	231370	108453	36343.1	145737	71002.6	35330.7	65089.6	92078.2	11177.4	13291.7	49161.5	36674.8	117500	38698.7	131893	76290.3	318277	143548	53381.9	46270.7	522772	792306	291727	410977	110056	52306	76567.8	115062
sp|P06169|PDC1_YEAST	113677	83813.4	31346	46159.6		58560.5	85054.2	85678.5	9707.56	5177.84	41942	9216.64	61895.7	59652.6	155966	70850.1	341019	125442	114688	87254.9	667607	846540	534861	725993	58285.8	9703.98	78766	100044
sp|P15703|BGL2_YEAST	2.03853e+06	1.92072e+06	1.91475e+06	1.45699e+06	1.28972e+06	1.09925e+06	958317	1.12434e+06	1.11373e+06	1.9385e+06	764484	1.40582e+06	691917	612198	1.07213e+06	471863	344830	41225.4	113150	89566.7	151610	483377	316848	828000	1.75213e+06	542490	1.79076e+06	1.23707e+06
sp|P22146|GAS1_YEAST	588590	502570	654433	378557	443270	211075	339397	378360	218628	438329	229278	592813	209545	166254	299981	150169	209748	915.482	42434	29066	56344.9	164234	146062	350784	452088	115926	473339	237504
sp|P40472|SIM1_YEAST	778918	598682	754029	502590	779034	286487	443415	221726	404247	515218	265226	492187	374240	269168	264532	222350	240593	30460	35456.2	23699.7	6366.42	36615.4	97053.3	154485	627274	420008	837881	443774
sp|Q08193|GAS5_YEAST	2.29301e+06	1.49984e+06	1.6173e+06	1.32875e+06	1.16946e+06	1.00981e+06	979882	894908	954777	1.81824e+06	1.00732e+06	2.05592e+06	481599	440781	685349	380251	875187	46402.2	283491	185047	54670.9	204650	267247	549845	707073	334261	967359	272422
sp|P00360|G3P1_YEAST	86174.9	91233	13103.6	7705.99	5032.88	34744	44869.1	71870.5	32200.8		21412.4		74549.4	61699.8	105063	54988.8	566110	74714.9	158675	161840	229179	383605	221573	275929	62512.7	18473.6	34679.9	23413.2
sp|Q04951|SCW10_YEAST	1.17295e+06	859632	1.08111e+06	669061	1.00031e+06	534439	465759	679715	880069	1.12905e+06	536923	810564	184708	210670	261872	181446	320265	13084.1	31912.7	21833.6	20741.5	160452	92145.3	329987	1.22818e+06	397473	993325	439226
sp|P10591|HSP71_YEAST							7427.36	2832.87			3154.82	5218.18	12777.8		13501		29583.2	14484.5			60421.2	84250.5	23871.2	76708.3	6062.36			6756.9
sp|P53301|CRH1_YEAST	669047	571169	873760	357156	465393	327095	304671	416297	467564	949904	100310	445348	352253	300671	957266	405910	441811	26644.4	272711	139765	608586	1.23335e+06	1.06313e+06	550067	1.17473e+06	109732	608074	998506
sp|P36110|PRY2_YEAST	152780	127250	207314	73769.9	239405	90890.2	77635.6	55814.5	141260	182837	53624.7	92109	138673	85654.5	109567	50077.3	60457.1	2730.96	11962.5	3547.97	20923.4	39507.3	17069.2	75959.1	257317	85715	237058	198589
sp|P53189|SCW11_YEAST	937794	732288	787792	517527	712352	490626	411592	368740	492974	731294	358655	534901	186134	181116	264605	193789	297431	24035.6	88561.1	54731.9	18506.2	179656	139611	417508	458317	169379	497994	209623
sp|Q03180|PIR3_YEAST	7873.69				5437.52			5501.24	102745	109111	24823.9	57998.9	33298		15290.3		32428					24629.2	24373	5778.59	131277	26423.1	34554.1	50922.4
sp|P38288|TOS1_YEAST	1.11378e+06	1.17661e+06	1.30093e+06	631208	802914	528400	485762	575301	539849	914444	297024	771681	248418	133430	255552	181480	568766	18917.9	109509	67025.3		22590.1	33854.5	225099	1.22034e+06	381039	669829	582616
sp|P12630|BAR1_YEAST	1.119e+06	924121	950263	697890	392912	217367	240155	322725	785616	1.07711e+06	425174	832632	593226	528569	860142	586924	455900	50480.7	79752.9	79841.9	47490.4	57943	23452.6	194622	343174	124217	429277	243491
sp|P38248|ECM33_YEAST	4.17208e+06	3.59546e+06	3.43982e+06	2.74938e+06	2.46394e+06	2.12881e+06	1.84514e+06	1.90062e+06	1.52348e+06	3.11592e+06	1.1892e+06	2.68822e+06	1.23951e+06	1.2053e+06	1.75134e+06	994254	1.73976e+06	125861	683175	472796	347613	1.95185e+06	1.15042e+06	2.84304e+06	2.59265e+06	960203	2.6863e+06	1.62007e+06
sp|P36135|UTH1_YEAST	869186	667990	830588	587212	492483	354487	334545	314413	315652	424841	320120	459395	198018	106721	155205	189736	250677	13681.5	41767.2	39544	63996.3	284112	117928	256773	340868	251718	546898	140220
sp|P00924|ENO1_YEAST	6261.8	10557.7		7764.4	3361.19	3285.66	2058.64		2342.26		579.937	5035.54	48166.8	30440.5	64939.2	14013.2	224660	31815.6	28439.1	26555.5	19258.1	16170	35565.1	47905	21591.2
sp|Q12303|YPS3_YEAST	69914.1	66102.6	72134.9	42367.5	121154	50125.3	50031.2	64585.6	97739	73835.4	37195.3	78856.3	53268	28073.3	123936	16518.5	72629.3		5716.83	3810.38	55239	103311	20877.9	77594.2	183329	13780.8	37204.5	117641
sp|P42835|EGT2_YEAST	402542	250752	325752	230420	379488	169501	141467	137980	209747	290863	111346	141993	25843.8	7738.15	65195	28110.9	153782	2326.51	40701.2	21135.5	17181	33704.5	36987.7	93419.1	53988	20961.8	54589.8	19582.7
sp|P24031|PPA3_YEAST	551819	361761	387960	325798	433371	351176	314864	260521	194536	324126	150043	178285	80134	39192.2	94412.6	48580.6	81428.6		13047.5	14057	7175.96	153091	102241	385246	114406	61089.5	310866	38212.5
sp|P15992|HSP26_YEAST	11730.1	19443.9	15124.6	14052.8	874.027	2219.56	14628.8	13355.5			3975.2	2111.81	20616.1	21422.1	28131.8	20117.6	329906	93004.9	40202.4	68575.2	165193	697689	244413	246033	30477.5			34044.9
sp|P00950|PMG1_YEAST	126860	112269	26517.8	53713.3		54494.3	138339	82987.9			30282.8	9576.34	1930.98	39099	52040.8	55630.7	667967	145870	106209	60717.4	108547	245703	181517	122946	36584.6	9609.6	55668.1	10353.1
sp|Q03655|GAS3_YEAST	379246	255898	277469	160145	195310	98263.4	96995.6	103324	96194.7	202769	59750.2	103870	32861.2	32833.9	52954	40696.3	253312	6057.59	69631.3	33785.7	31888.2	132029	80550.5	161700	52858.5	12578.8	79309.6	7046.67
sp|P28319|CWP1_YEAST	93758.6	98367.5	152728	76681.7	287182	163244	169128	315635	114608	183432	63879.2	237450	136069	161340	465768	113892	31479.9	1831.51	30193.4	8621.8	381695	920941	381166	832807	765379	93751.9	214345	990120
sp|P00330|ADH1_YEAST	35032.2				16532.4	9670.69	12545.8				5360.22		59289.6	7242.85	54013.3	20822.5	133626	39220	34863.6	30441.4	297244	384683	76161.4	284336	25946.7	7271.3	8349.44	55376.9
sp|P14540|ALF_YEAST	75903.9	43026.9	15476	24790	3050.75	16613.3	35731.6	36468.4	688.961		17742.7	12102.3	47914.2	25136.4	81975	23886.1	39908.9	88870.9	9818.88	4945.55	163962	109878	80591.2	63547.2	21255.6	7941.2	12653.4	29646.2
sp|P53753|ENG1_YEAST	362287	292230	297464	153820	27407.8	48194.8	50683.4	134911	77752.8	180713	64282.3	147664	18817.4	21238.7	57188.6	38737.5	104425		12199.3	16216.1	6945.2	116777	42050.5	304321	152110	18517.2	69201.8	31728
sp|P00942|TPIS_YEAST	7547.23	8291.55	30757.4	5188.42				36305.2		3386.4			46234.2	2238.63	83462.6	6649.35	207913	51228.5	39223	23070.7	157778	182115	125132	41015.2	8584.11			7932.53
sp|P00724|INV2_YEAST	64734.6	70687.8	75488.2	3653.18	63444.5	66368	74688.8	101111	50549.7	36726.4	8377.7	12256.7	4118.87	26051.5	57161.9	12342.9					11665.5	94264.6	27760.3	83751.7	254306	18097.1	39860.9	219919
sp|P22943|HSP12_YEAST	56771.2	72618	19783.7	19357.7	2201.34	22305.2	30907.7	22674.3	3742.45	12693.5	13236.4	11602.3	55212.7	91210.2	119726	60139.6	442763	409260	96229.8	269653	433318	674532	240186	901511	213222	28708.8	116371	178323
sp|P16474|BIP_YEAST	5756.92	8883.75	48829.8		40575.7	44755.4	23985.9	23923.9	12610.8	5226.76	883.448	2875.81	11669.8	3554.79	6686.59	26992.6									10663.6	3844.99
sp|P47032|PRY1_YEAST	18175.1	16502.7	73140.9	43891.9	37643.8		231.395		360346	681035	319396	378796	80301	72284.7	79575.9	64345.9	15214.5	8822.97	11760.5		11734.3	67693.8	16148.1	45519.8	20212		10980.3	14604.7
sp|P17967|PDI_YEAST	12689.6	25595.4	31204.4	16847.7	47878.4	23343.5	37894.1	47645.1	32116.2	29903	24639.2	19539.7	15565.1	31501	48116	27381.2	1293.41	192.815			4302.45	6734.27		8892.48	42542.1	7937.28	32602.9	3668.12
sp|P29029|CHIT_YEAST	98831.1	23050	72870.2	69793.9	104999	59993.3	36967.1	11136.1	37649.7	104461	30287	39636.5	57734.4	41333.5	40706.5	32020.8	8234.73					7231.54	6575.41	347.182	18434	31288	134879	11124.6
sp|P52911|EXG2_YEAST	84625	59826.2	81917.1	41243.5	42382.1	42946.6	19282.8	47204.6	60464.5	101499	14017	25544.7	36257.1	36765.2	65167	32258.3	43991.7	2283.9	16576.9	2346.11	10090.5	34527	22280.8	61413.1	29531.9	12445.7	8895.5	22649.7
sp|P46992|YJR1_YEAST	34532.9	22941	45330.3	33910.5	43441.1	34139.2	33065.7	42186.4	19732.7	45324.4	22329.5	20963	100515	124767	216927	49676.4	18487.6	2401.59	7096.15	1871.76	29769.8	31483.8	21784.6	38030.4	49959.4	3739.31	36523.3	63554.7
sp|P22217|TRX1_YEAST	75100.2	91364.1	43851	15151.8		13803.7	24444.4	39039	3865.79		14181	51588.8	4860.64	3350.17	24887.6	6497.23	104064	1571.01	9982.41	2152.79	150833	319215	57462.2	167479	112775	3985.55	30000.1	82645
sp|P00549|KPYK1_YEAST	107068	123201	23698.2	27713		52825	60959.6	46971.7	6225.67	2776.07	21911.3	21012.6	40735.4	22364.6	45862.1	20493.8	20086.1	67825.3	5157.55		86377.3	108555	60662.2	83013.7	34140.6	8037.16	16282.6	30726.8
sp|P02994|EF1A_YEAST	48320.1	21561.9	30899.1	7000.86		8188.05	30092.6	13408.9	1244.28		8475.88		29981.2	25622.8	61428.8	23312.4	33893.1	36736.4	9188.09		134572	116435	34226.6	95419.5	5279.92	1182.98	5687.54	37650.3
sp|P53616|SUN4_YEAST	67788.3	48069.2	47204.3	63898	61725.1	31559.6	53062.5		31255.2	70009.1	4501.15	47342	46376	36441	31337	6489.28	16947.2	1467.23	870.252	3849.08	192.87	3491.07		6160.94	22645.6	31473.4	76337.4	6946.86
sp|P00445|SODC_YEAST	43137.7	18087.5				7537.68	14108.2	12972.6			14811.5	1987.83	3037.45	5777.5	9936.65	8682.33	60792.7	18519.2	13994.7	22673.3	129080	201097	12704.5	130007	41110.9	2768.15	4054.22	34604.7
sp|Q08910|YO387_YEAST	1.12476e+06	878826	613187	658173	283552	374110	475863	438874	158619	559119	390869	642683	287740	213901	217903	110345	13578.5	5121.15	6534.32	6744.5		211743	363837	607385	335053	186080	559614	57904.7
sp|P32478|HS150_YEAST									128585	336033	55915.5	49685.9	14936.1								5434.37		7717.17	9906.04			23455.9
sp|P39105|PLB1_YEAST	15002.5	24497.8	7902.49	9206.19	20519.7	8741.92	16261.3	9095.31	19538.9	37129.1	12090.9	20145.1	8937.65	35874.3	43436.7	17554.5	7171.67		347.247		20328.8	49000	6605.61	54656.6	40424.6	11646.1	30393.8	36170.7
sp|P47001|CIS3_YEAST	165419	118832	53333.7	180320	334421	277309	190601	94543	92764	346252	97170.4	142827	325474	243966	287890	123234	27035.7	7045.55	27803.3	42675.4	79391.3	240592	58332.7	210490	276284	220737	717360	524769
sp|P40185|MMF1_YEAST	7596.17	4755.39		3336.15		48618.5	64928.5	69238.8	4359.21		5031.27	13359.3	23104.4		22523.9	5262.69			1553.7		231487	111662	27126.3	456319	70272.6	31532.5	95324.7	112362
sp|Q12127|CCW12_YEAST	588701	414486	402063	476030	68175.4	108559	94573.6	51439.1	234799	948341	352463	1.11515e+06	57995.7	50299.9	62756.3	22901	58132.4	21020.6	23549.3	8901.82	30989.3	133308	51720.8	135730	54760.4	41676.3	168386	37936.7
sp|P32623|CRH2_YEAST	123708	95632.2	96556.2	88893.7	63926.3	41419.3	59907.8	8036.7	33263.5	77880.6	25226.2	73260.2	104051	91961.5	124938	43840.6	36949.7	280.028		15130.5	21371.6		34478.8	57406.1	62033.8	24429.7	72075.5	47507.4
sp|P38841|YHT8_YEAST	71008.1	51913.5	69630.2	46570.6	45462.9	39426	44449.2	29820.4	41246.2	82019.3	44367.8	40146.2	3142.45	3011.26	7940.7		5347.82		1407.24				1103.83	8637.47	41838.9	16589.3	45238	6565.13
sp|P40159|YNU8_YEAST	11158.8	26546	3460.67					7007.71			3064.63	6629.22	23193.5	10530.6	26794.6	12015	14893	14355.3	9348.09	6228.6	69162.1	134040	15395.2	47416.1	49719.4		17110.7	42383.1
sp|O13547|CCW14_YEAST	471795	386682	276396	248971	257048	160328	245665	248103	106829	257972	33671.5	235929	131346	123008	255291	75859.5	81676.9	8915.33	25567.7	16266.3	71514.4	222659	166679	187396	486228	53783.1	452866	319822
sp|P22803|TRX2_YEAST	27866.6	47806.1	23294.6	13819.9			9482.23	12431		4475.4	11292.8	15058.3	16445.6	8911.4	34335.2	19272.4	80718.7	7823.6	18113.9	6516.32	292352	541279	78384.8	223387	53756.5	7968.78	18880.2	59947.5
sp|P0CH09|RL40B_YEAST	20412.4	12432.8	17070.1	15492		18019.5	14843.2	12861.3	5756.29	9418.18	6927.28	14431.4	22821.6	8447.56	11845.6		42067.6	7184.75	3195.21	2126.69	10482.5	41808.8	6348.88	26683.3	34256.5	36052	66189.5	13943.4
sp|P29453|RL8B_YEAST	328372	297737	106567	168221		157405	217207	253164	8040.22	14713.8	139073	87654.9	37161.3	21676.6	47866.2	11523.1	194505	43174.1	23548.9	29740	67072.8	140486	131817	62649.9	68637.9		107703	15871.1
sp|P46955|NCA3_YEAST	25232.1	17137.8	2449.15	18023.2		8989.35	6887.48	8442.74	2067.22		15943.6	20612.9	11799.3													2992.09	6528.57
sp|P0CX83|RL19B_YEAST						10416	10553					4272.76	10199.3	4975.28	20667.4	7001.54	28100.1	16142.6	2286.23		4077.39	11573.4	14227.9		4462.49			5591
sp|P43497|CWP2_YEAST	298832	292300	314550	340418	74808.1	86828.8	70865.9	106064	104309	487221	231100	353295	59131	71313.3	73336	52403.4	32031.9	124631	53616.1	42176	30775.9	12867.6	5874.64	22559.4	190763	18656.6	234180	72613.3
sp|P47033|PRY3_YEAST	135017	96670.5	110523	116438	127798	98460.3	83813.1	53128.3	69816.9	113726	29428.6	54719.7	50535.4	27435.7	32894.3	30798.4	28057.5	4479.8	28256.4	17354.5	27141.6	157519	24703.3	115132	60430.9	29915.4	109442	34227.4
sp|P38013|AHP1_YEAST													2010.24		2675.91						22318.6	24339.4	5624.37	87969.6
sp|P14832|CYPH_YEAST	19787.5					10899	12742.5						13762.6	11462.9	18037.9			15309.6	4077.21						10339.6		8937.55
sp|P39005|KRE9_YEAST	25785.4	28863.1	28911	13820.2	31687.3	17008	31585.1	34712.8	26605.1	31634.3	8723.11	38245.7	12316.5	9846.04	18603.5	8738.38	5818.01		1329.11	462.888	6299.57	51783.9	13125.3	27049.8	30347.7	5174.03	18511.4	44504.9
sp|P00358|G3P2_YEAST													3646.74		5540.26		27719.7	20339.1	13509.4	14050.2	13734.3
sp|Q04947|RTN1_YEAST	7023.29	6301.87	3267.18				6915.43	6072.33	672.986			3702.24	6842.48	4339.78	6493.81		25749.9				10106.4	13411.3	21167.1	10414.9	9389.51		5503.62
sp|P32589|HSP7F_YEAST	27781.5	17397.1											24341.6		33995	16180.6	11771.4	8860.94			37851.4	27648.4	52497.1					13904
sp|Q03178|PIR1_YEAST	326860	283115	314881	247879	310245	264800	207804	230193	523077	1.0578e+06	268756	439889	228876	172869	246298	143143	151342		50128.5	38404.5	200112	551511	208213	439026	747805	238141	536343	461310
sp|P53058|VEL1_YEAST	424723	287918	197924	234943	103962	198394	270207	226932	25552.2	82480	86280.4	153583	70761.5	53092.9	57544.8	23179.8				2953.96		18028.9	36541.3	73015.7	130188	58892.9	217124	20833.6
sp|P04912|H2A2_YEAST	89884.7	75380.7	24439.7	48237.5	4273.64	60364.8	71484.9	68995.4	3409.7		34547.1	28048.6	15422.5	13587.3	20246.4	1265.24	81976.7	11362.3	7835.18		15607.4	22705.3	69983.7	12696.4	16449.3	3004.04	18526.7
sp|P0CX54|RL12B_YEAST	65566.4	50883.2	21216.4	31960.4		41835.3	52222.9	44637	4324.39		50489	38650.5	20416.4	16419.6	28068.7	14623.4	39102.2	13567.8	4725.31	4610.3	102969	75525.7	60072	71460	34029.2	17752.1	34062.6	27651
sp|P04650|RL39_YEAST	3989.24	3965.78				3893.54	5110.89	6964.44					4133.57	6552.33	18591.8		18086.6	10413.4	7034.11	4432.12	15362.9	9117.7		8845.77				7499.58
sp|O14455|RL36B_YEAST	165968					87118	92277.9	96751.7			52952.4	103880	64183.5	58823	78541.1	54557.3	130783	10783.8	25466.8	23583.3	79600.8	132824	96665.4	64683.9	98506.1			74006.9
sp|P23285|CYPB_YEAST	5803.78	6473.36	20576.1	3473.49	9442.67				6025.7	7118.25	5029.27	4934.43	400.772		3857.17		9710.89	920.715		525.765
sp|P05739|RL6B_YEAST													2206.26		1991.97						26038.9	25371.1		21087
sp|P15019|TAL1_YEAST	5842.91	5016.38			2659.82	3952.04	5113.57	5280.07					5716.28	4176.19	5973.8	3207.79	6608.19				13395.8	39407.6	10486.7	17035	10123.8	3913.85	7242.39	6976.85
sp|P16862|PFKA2_YEAST	12287.8	5685.83	2966.79				4281	7541.39					2232.32				5992.8				2622.49	4109.77	3389.53	2331.21
sp|P10863|TIR1_YEAST	24786.2	14522.2	21002.2	11003.6	11314.7	37799.3	15252	7800.71	7012.63	10689.3	5351.32	5811.79	31894.8	25396.8	73180.7	4943.45	27269		3658.39		3074.49	22041.2	3202.98	33214	11470.9		10843.6	11349.4
sp|P41058|RS29B_YEAST	23338.5	23572.5		7553.24		19147	14909.3	18354.5			7202.02	8550.51	10360.5	8848.39	15671.4	4018.76	31462		4965.52		12884.1	10616	15263.3	14054.3	7351.79		10932.4	6674.52
sp|Q01855|RS15_YEAST	15885.3	13535.7		6692.97		6577.73	8574.48	10032.5			6430.35	7911.42	3020.15		5648.38		17957.4				8612.31	7239.69	25302.1		3023.64
sp|P38910|CH10_YEAST													3454.78								28790.9	31899.8	11859.7
sp|P40150|SSB2_YEAST	11204.4		6122.31				6807.75					12830.2	9637.17	9052.39	10590.6			5864.28			35026.3	34612.2	7016.34	19807.3				19832.2
sp|P07281|RS19B_YEAST	27052.5	28177		9891.85		15697.3	21757.5	21101.5			10708.3	13205.2	11348.1	7948.38		6187.53	20794.3	16698.7					16498.5	8965.8	4904.64	1838.26
sp|P12695|ODP2_YEAST										52197.5			18156.4						9358.32			9300.76
sp|Q12085|YG11A_YEAST	9374.98	6633.99				5854.83	7041.66				6515.79			3392.61	12806.3		93524.3	27417.6		5777.38	25847.1	72312.2	28837.5	12245.6	33253.4		12950.9	34979.6
sp|P32472|FKBP2_YEAST	24697.9	25609.7	28468.4	18467	43518.4	34409.9	16782.5	26653.2	27575.2	30431.7	27200.3	29857		15139	34901.6	9689.25							4923.01	17738.2	83679.3	36064.9	43649.5	12057.8
sp|P10664|RL4A_YEAST						6875.86								4204.28	1449.73		34792.6				67848.4	38862.8	16396.7	25338.2				15213.9
sp|P32329|YPS1_YEAST	7522.79	6744.32	3886.9				3306.18		15535.8	31119.8	7881.71	15228.2		7019.58	11380	4004.89						6261.65		9295.86	7255.15	3190.89		8300.89
sp|P0CX85|RL35B_YEAST	69155.1	60035.6	2186.04			39143.9	44864.9	36301.9		2490.84	28528.9			8918.89		4908.91	6226.54	14560.7	7312.52		15742.8		32763.2
sp|P32334|MSB2_YEAST	18594.6	24417.9	18819.3	13877.5	19657.5				8883.81		7590.17	16728.6		9148.68	17713.2	8221.17		2674.91	5864.38		7302.51	25537	6418.9	30251.3	40388.3	11589.5	25593.5	34312.1
sp|P39954|SAHH_YEAST	25501.2	21463.6	8944.62	12213		16532.5	19962.8	19023.5			11422	10158.8		5866.12		3712.53	21918.4	5221.51	3111.09	3407.71		10605.6	15894.4	9804	5664.48		8186.69	4667.87
sp|Q08108|PLB3_YEAST	52566.1	72108	71802.5	18375.4	10211.1			9431.51	69611.3	72615.3	13675.8	20753.9			2669.02	4564.17	21068.2		4974.69	1735.19		22337.3		41939.3	18143.8	8233.06	24968.5
sp|O14467|MBF1_YEAST		9859.05		6514.03		8918.64	10941.3	19099.8							6389.39		14914.8		9135.24	4595.48	65877.7	80379.7	41886.3	53526.6	31957.9		15890.4	9844.17
sp|P07267|CARP_YEAST		3448.13						1355.94							2524.17	2932.77	3335.42			655.826	2604.41	17339.8		23052.2	7638.9
sp|P15891|ABP1_YEAST	28737.2	26849.8				14352.7	19726.1	17163.7							9507.23	4343.53	25383.4	7698.65	3964.18			16439	14591.6	22341.8			15759.3
sp|P0CX44|RL1B_YEAST	22860.4	17332.9		11445.3				16603.7							9738.68						22906.3		24316			4807.53		21796.9
sp|P33890|TIR2_YEAST	49943.2	30996.1	25603.6	25571.3	1930.74	6557.93	5419.99	1742.46			2829.27				2593.49							1477.14	920.059	7056.79	2224.29		5084.36
sp|P0CX46|RL2B_YEAST	66609.8	61231.3	24862.8	23349.8		23093.9	37017.5	50920.8			21442.7	26982.2			10955.7	7943.32	77750.5	29381.5	7040.01	11948.8	3140.85	10016	6619.24	17251.7	22794.7		14498.4	8475.25
sp|P06168|ILV5_YEAST															3692.14	1529.47					7321.28	7343.02	7444.82
sp|P38711|RS27B_YEAST			11887.9					8854.46							6435.26		13933.4						16784.7
sp|P34760|TSA1_YEAST															6461.46	2189.58	7783.11		2879.14		4598.85		3596.85
sp|P0CX32|RS24B_YEAST	41593.5	40176.2	13568	21451		21127.9	31560.5	29581.6		1323.19	10800.8	16319.2			16223.9		65775.3	12494.7	8631.02	3775.7		15293.5	28078.8				9365.59	7066.07
sp|P54115|ALDH6_YEAST	11286.9	9933.58				4924.1	6246.64				5018.48	5326.42			3384.82		5394.53		867.113			5439.07	8060.7				2599.16
sp|P16521|EF3A_YEAST	28889.7	25625.2		14362.7		17064.3	19710.5	16238.1			12942.4	12455.4			6336.31								20686.8	8187.37	7410.11		9743.1	4789.85
sp|P0CX38|RS6B_YEAST	29582.5	43316.1	2106.36	6084.16		8777.82	10024.8	22260.5			8643.86	2237.42					29551.3	30833		6448.51	3401.88	4867.21	32041.6	15091.2			2836.14
sp|Q3E764|TMA7_YEAST								6011.09									20971	4036.54	5750.29	5734.82			4637.7		6632.49
sp|Q06177|TMA10_YEAST																	8500.41			4578.8
sp|P31787|ACBP_YEAST		2739.14		2830.46							424.175						3515.95								14814.3
sp|P14127|RS17B_YEAST																	60441.7	29341.9		5423.1
sp|P0CX50|RL18B_YEAST		7019.09		2945.84			4727.67				4047.22	5246.37					47400.7	20328	3336.28	5533.75
sp|P16965|STF2_YEAST	8487.49	8323.28	1252.09	3440.39			1116.98					2120.13					17795.2	2971.98	3811.32	3539.49		2277.86	2397.75	3085.34	1501.4		2690.06
sp|P00635|PPA5_YEAST	12074	6006.34	9671.74							13648.5		13230					4023.41					13859.6		50502.1		4512.43
sp|P05755|RS9B_YEAST	34288	43049.4	15581.6	4955.15				17212.1			6529.58						73199.9	18632.5		4869.39	39089.2	24527.3	30613.9	62877.1				10261.1
sp|P07806|SYV_YEAST						4113.29		14490.1									31702.8	13684.9		9098.94							3533.8	2877.78
sp|Q12443|RTN2_YEAST	21808.8	17306.8				13000.2	13851.3	13797.2			12085						28809	7965.99	1342.77			10920.2			12177			2332.77
sp|P13130|SS100_YEAST	54239.4	53582.4	22895	29178.7	8354.15	45475.8	39920	62372	11850.2	19832.7	29369.3	35202.4					9372.64		3067.69	960.677					15416.7	4501.31	24559.4
sp|P04449|RL24A_YEAST																	10177.2	11429.4		2237.52		9140.08	1142.49
sp|P35732|DEF1_YEAST	5627.46			2585.7		3191.54											3642.11				19584.1	35629.1	6660.28	17541				4694.92
sp|P05750|RS3_YEAST	23883.2	22919.3					11314.1										19246.9						9534.29
sp|P05743|RL26A_YEAST																2730.31	44117.2	14820	5326.87
sp|Q12213|RL7B_YEAST								21282.6									32655.3				10881.2
sp|P32324|EF2_YEAST																	8093.63	4346.16
sp|P25443|RS2_YEAST						5159.95											10080.8	8451.9			23725.4	14572.1		13574.7				6650.35
sp|Q12690|RL13A_YEAST						8849.42	12835.6	10173.5									49442.2	18184.7	3254.56		8350.73	17219.3						3875.38
sp|P11632|NHP6A_YEAST																	9775.27	6585.12
sp|Q3E7Y3|RS22B_YEAST	9342.91																5763.75					1902.65
sp|Q12117|MRH1_YEAST																	11203.1		2201.94		13740.4	6310.56				467.623		4686.59
sp|P53912|YNN4_YEAST																	5528.67
sp|P33442|RS3A1_YEAST																	16894
sp|P31373|CYS3_YEAST																	4578.82				16703.1					2215.36
sp|P05748|RL15A_YEAST	16963.7	12297.3	5817.72			8833.02	9713.15	9300.36			5743.69	6301.75					15136.2	6989.73	1808.4	3223.22	3906			6938.11			7102.09
sp|P05694|METE_YEAST							8888.01										11368	6558.85							6982.74	2659.02	5974.04
sp|P05317|RLA0_YEAST																	14040.3
sp|P10592|HSP72_YEAST																			3013.49		10771	11965.1		19384.4
sp|P38264|PHO88_YEAST	15048.7	14947.9	6113.13	8271.06		7151	8322.31	18661.2										3137.51		2250.1
sp|P38427|TSL1_YEAST																				3919.93
sp|P19882|HSP60_YEAST								5197.8													120914	33229.6	30801.5	105833	2302.03
sp|Q08245|ZEO1_YEAST																					27523.1	12475.1		20221.2
sp|P02829|HSP82_YEAST																		2724.32			28828	19694.8	22564.1	95036
sp|P25372|TRX3_YEAST																					32737.2	13945.3		39107.2	5598.42		10840.1	30892.4
sp|P43577|GNA1_YEAST							6256.95	4771.98													26133.5	25684.2			8061.43	5263.23	8669.43	8716.14
sp|P27614|CBPS_YEAST																					28418.9							8855.91
sp|Q12363|WTM1_YEAST	8789.41	8361.4					6041.51				4651.67										8128.74	15026	17248.6	9621.75
sp|P0CX42|RL23B_YEAST																					2453.33
sp|P04806|HXKA_YEAST																						7387.3
sp|Q03921|DOP1_YEAST					12006.7											4978.45
sp|P19657|PMA2_YEAST																		6168.3							3288.18
sp|Q07653|HBT1_YEAST																		8297.02
sp|P48589|RS12_YEAST																		14180.7
sp|P38804|SDO1L_YEAST																		2238.95
sp|P10127|ADH4_YEAST																		8347.69
sp|P02400|RLA4_YEAST																							3533.22
sp|P25294|SIS1_YEAST						5531.08
sp|P39009|DUN1_YEAST											16420.6
sp|P35176|CYPD_YEAST									5799.68		5299.92														7059.98
sp|P27654|TIP1_YEAST									9113.32			6366.81
sp|P20081|FKBP_YEAST																									16421
sp|P40520|YIF9_YEAST																									5848.78
sp|P32781|AGA2_YEAST			25036						10059.8
sp|P53379|MKC7_YEAST										8105.61
