## Supplementary Data 4 - Normalised secretome quantification results for "Systematic characterization of the yeast secretome under diverse proteosynthetic stress conditions reveals secretion of functional ER chaperone BiP"

### Sheet: Normalised
Protein	WT_1	WT_2	WT_3	WT_4	∆ost3_1	∆ost3_2	∆ost3_3	∆ost3_4	∆pmt1_1	∆pmt1_2	∆pmt1_3	∆pmt1_4	DTT_1	DTT_2	DTT_3	DTT_4	Ethanol_1	Ethanol_2	Ethanol_3	Ethanol_4	Heat_1	Heat_2	Heat_3	Heat_4	Tm_1	Tm_2	Tm_3	Tm_4
sp|P00359|G3P3_YEAST	0.000896839	0.000467813	0.000105798	0.000971748	6.07249e-05	0.000579902	0.00145584	0.00148041	0	0	0.000223673	0.000299676	0.00545497	0.00508589	0.00585576	0.00395295	0.00944465	0.0212881	0.0142182	0.0129557	0.0302464	0.0183293	0.0163003	0.00755289	0.00145857	0.00150657	0.00145873	0.00342513
sp|P23776|EXG1_YEAST	0.0662538	0.0765603	0.0683101	0.0674312	0.0505473	0.0463142	0.0463078	0.0887313	0.0664012	0.064073	0.0934516	0.0766439	0.0343675	0.0260791	0.0324952	0.0482523	0.0429122	0.00681297	0.0279935	0.0341089	0.00276109	0.0250783	0.0196872	0.0537762	0.103917	0.0729899	0.054249	0.0411259
sp|P00925|ENO2_YEAST	0.00164292	0.00177447	0.00100695	0.000622955	0.000479773	0.0019796	0.00317275	0.002807	0.00080577	0	0.00134482	0.000519692	0.00472763	0.00181186	0.00523649	0.00386999	0.0179665	0.00991017	0.0107732	0.0131409	0.0206449	0.0124956	0.0121718	0.00532499	0.000734912	0.00153504	0.00154263	0.000762522
sp|P53334|SCW4_YEAST	0.172415	0.150668	0.177366	0.15427	0.200253	0.141112	0.128535	0.125148	0.172341	0.150788	0.153955	0.133247	0.102404	0.110753	0.0756864	0.116827	0.0927896	0.0296593	0.0510341	0.0350668	0.0107729	0.0379665	0.0440664	0.0749665	0.141664	0.178064	0.159375	0.0887609
sp|Q12512|ZPS1_YEAST	0.112167	0.115987	0.0935817	0.113539	0.0388967	0.0592705	0.0558748	0.0453116	0.0478667	0.0618896	0.107337	0.0783995	0.0303462	0.0365968	0.0233848	0.0232004	0.00463152	0.0141056	0.00713903	0.00815943	0.00595383	0.00405476	0.0165653	0.0342347	0.0263478	0.0540421	0.0585385	0.0109004
sp|Q12355|PST1_YEAST	0.117448	0.126683	0.148472	0.158094	0.165722	0.214827	0.211894	0.200489	0.214093	0.20686	0.134432	0.201741	0.210651	0.2528	0.24594	0.185899	0.115789	0.0479358	0.100331	0.0794182	0.0246951	0.0194604	0.0285792	0.048707	0.122395	0.106893	0.146702	0.12593
sp|P38616|YGP1_YEAST	0.0565406	0.0558414	0.0560648	0.0416652	0.0739174	0.064553	0.0636436	0.0720828	0.0774581	0.0646358	0.0708246	0.0614757	0.0717525	0.0835832	0.106735	0.09169	0.0540017	0.0346938	0.0845024	0.0717293	0.120567	0.165179	0.12896	0.163617	0.0563164	0.0369692	0.0508035	0.0531883
sp|P00560|PGK_YEAST	0.0044487	0.00257499	0.000838491	0.00455946	0.00236911	0.00147416	0.00280659	0.00363529	0.000421231	0.000294229	0.0024033	0.000976443	0.00792677	0.0027877	0.0057991	0.00682574	0.0169752	0.0482506	0.0118716	0.013858	0.0544157	0.0368122	0.0250068	0.0153056	0.00351069	0.00521884	0.00249784	0.00688551
sp|P06169|PDC1_YEAST	0.00218574	0.00198998	0.0007232	0.00144412	0	0.00244342	0.00366744	0.00338263	0.000365838	0.000114618	0.00205037	0.000245387	0.00417559	0.00429713	0.00685755	0.00633899	0.0181882	0.0421646	0.0255056	0.0261326	0.0694917	0.039332	0.0458482	0.0270375	0.00185927	0.000968216	0.00256955	0.00598682
sp|P15703|BGL2_YEAST	0.0391961	0.0456036	0.0441763	0.0455826	0.0430333	0.045866	0.0413216	0.0443893	0.041972	0.0429112	0.0373724	0.037429	0.0466779	0.0441003	0.0471397	0.0422178	0.0183914	0.013857	0.0251636	0.026825	0.0157812	0.0224587	0.0271602	0.0308364	0.0558914	0.054127	0.0584191	0.0740284
sp|P22146|GAS1_YEAST	0.0113172	0.0119325	0.0150988	0.0118433	0.0147904	0.00880706	0.0146344	0.0149378	0.00823918	0.00970297	0.0112084	0.0157833	0.0141363	0.0119763	0.0131897	0.0134357	0.0111868	0.00030772	0.00943693	0.00870518	0.00586499	0.00763068	0.0125204	0.0130639	0.0144212	0.0115665	0.0154415	0.0142126
sp|P40472|SIM1_YEAST	0.0149767	0.0142145	0.0173966	0.0157238	0.0259937	0.0119536	0.0191195	0.00875382	0.0152344	0.011405	0.0129658	0.0131042	0.0252469	0.0193898	0.0116311	0.0198938	0.012832	0.0102385	0.00788512	0.007098	0.000662685	0.00170123	0.00831939	0.00575332	0.0200095	0.0419064	0.0273338	0.0265562
sp|Q08193|GAS5_YEAST	0.0440892	0.0356108	0.0373137	0.0415706	0.0390209	0.0421342	0.0422514	0.0353314	0.0359816	0.0402491	0.0492438	0.0547376	0.0324895	0.031752	0.0301337	0.0340213	0.0466778	0.0155971	0.0630458	0.0554209	0.00569073	0.00950848	0.0229084	0.0204773	0.022555	0.0333509	0.0315577	0.0163022
sp|P00360|G3P1_YEAST	0.00165694	0.00216615	0.00030232	0.000241085	0.00016793	0.00144968	0.00193471	0.00283748	0.00121352	0	0.00104676	0	0.00502923	0.0044446	0.00461944	0.00491988	0.0301933	0.0251139	0.0352879	0.0484707	0.0238554	0.0178231	0.0189932	0.0102762	0.0019941	0.0018432	0.00113134	0.00140109
sp|Q04951|SCW10_YEAST	0.022553	0.0204103	0.0249429	0.0209319	0.0333769	0.0222993	0.020083	0.0268355	0.0331662	0.024993	0.0262479	0.0215807	0.0124607	0.0151758	0.0115141	0.016234	0.0170813	0.00439795	0.00709708	0.00653909	0.002159	0.00745492	0.00789868	0.0122894	0.0391779	0.0396579	0.0324048	0.0262841
sp|P10591|HSP71_YEAST	0	0	0	0	0	0	0.000320259	0.000111843	0	0	0.000154226	0.000138931	0.000862012	0	0.000593616	0	0.00157781	0.00486865	0	0	0.00628929	0.00391446	0.00204623	0.00285677	0.000193384	0	0	0.000404344
sp|P53301|CRH1_YEAST	0.0128642	0.0135613	0.020159	0.0111738	0.0155285	0.013648	0.0131371	0.0164356	0.0176206	0.0210273	0.00490374	0.0118571	0.0237636	0.0216591	0.0420895	0.036317	0.0235639	0.00895595	0.0606484	0.0418594	0.0633482	0.0573039	0.091131	0.0204856	0.0374729	0.0109485	0.0198369	0.0597523
sp|P36110|PRY2_YEAST	0.0029376	0.00302129	0.00478307	0.00230792	0.0079881	0.00379237	0.00334756	0.00220358	0.00532352	0.00404732	0.00262148	0.00245234	0.00935512	0.0061702	0.0048175	0.00448044	0.00322446	0.000917956	0.00266035	0.00106261	0.00217793	0.00183559	0.00146317	0.00282887	0.00820818	0.00855222	0.00773343	0.0118839
sp|P53189|SCW11_YEAST	0.0180315	0.0173867	0.0181756	0.0161911	0.0237687	0.0204712	0.0177474	0.014558	0.0185782	0.0161881	0.0175332	0.0142414	0.0125569	0.0130469	0.0116342	0.0173384	0.0158634	0.00807907	0.0196952	0.016392	0.00192632	0.00834719	0.0119674	0.0155489	0.0146199	0.0168998	0.0162458	0.0125442
sp|Q03180|PIR3_YEAST	0.000151392	0	0	0	0.000181431	0	0	0.000217192	0.00387203	0.00241531	0.00121353	0.00154418	0.00224634	0	0.000672291	0	0.00172954	0	0	0	0	0.00114433	0.00208925	0.000215206	0.00418764	0.00263637	0.00112724	0.00304728
sp|P38288|TOS1_YEAST	0.0214154	0.0279362	0.0300146	0.0197476	0.0267904	0.0220473	0.0209455	0.0227131	0.0203447	0.0202424	0.0145203	0.0205455	0.0167587	0.00961176	0.0112362	0.0162371	0.030335	0.00635886	0.0243538	0.0200739	0	0.00104958	0.002902	0.00838314	0.0389278	0.0380182	0.0218515	0.0348647
sp|P12630|BAR1_YEAST	0.0215157	0.0219414	0.021924	0.0218338	0.0131101	0.00906956	0.0103552	0.0127413	0.0296066	0.0238432	0.020785	0.0221683	0.04002	0.038076	0.0378191	0.0525124	0.0243153	0.016968	0.0177363	0.0239124	0.00494331	0.00269215	0.00201035	0.00724813	0.010947	0.0123938	0.0140041	0.0145709
sp|P38248|ECM33_YEAST	0.0802191	0.085367	0.079362	0.0860156	0.082213	0.0888241	0.0795603	0.0750373	0.0574138	0.0689747	0.058135	0.0715722	0.0836193	0.0868252	0.0770036	0.0889564	0.0927898	0.0423055	0.151932	0.141601	0.0361833	0.0906869	0.0986136	0.105881	0.0827031	0.0958043	0.0876338	0.0969477
sp|P36135|UTH1_YEAST	0.0167124	0.0158601	0.019163	0.0183712	0.0164325	0.0147909	0.0144252	0.0124132	0.0118956	0.0094044	0.0156493	0.0122311	0.0133587	0.00768774	0.00682413	0.0169758	0.0133698	0.00459874	0.00928864	0.0118433	0.00666142	0.0132004	0.0101088	0.00956275	0.0108734	0.0251152	0.0178412	0.00839102
sp|P00924|ENO1_YEAST	0.000120399	0.000250671	0	0.000242913	0.000112151	0.000137093	8.87665e-05	0	8.827e-05	0	2.83507e-05	0.000134068	0.00324941	0.00219281	0.00285527	0.00125377	0.0119822	0.0106941	0.00632458	0.0079533	0.00200459	0.000751291	0.00304863	0.00178408	0.000688742	0	0	0
sp|Q12303|YPS3_YEAST	0.00134428	0.00156947	0.00166426	0.00132549	0.0040425	0.00209146	0.00215729	0.00254987	0.00368338	0.00163444	0.00181832	0.0020995	0.00359355	0.00202229	0.00544929	0.00147792	0.00387366	0	0.00127137	0.0011412	0.00574987	0.00480007	0.00178965	0.00288977	0.00584805	0.00137498	0.00121371	0.00703983
sp|P42835|EGT2_YEAST	0.00773992	0.00595361	0.00751561	0.00720878	0.0126622	0.0070724	0.00609992	0.00544752	0.0079045	0.00643861	0.00544322	0.00378048	0.00174347	0.000557425	0.00286652	0.0025151	0.00820192	0.000782006	0.00905157	0.00633004	0.00178839	0.00156598	0.00317058	0.00347912	0.00172217	0.00209147	0.00178086	0.00117186
sp|P24031|PPA3_YEAST	0.0106102	0.0085893	0.00895084	0.0101927	0.0144601	0.0146527	0.0135766	0.0102855	0.00733127	0.00717494	0.00733496	0.00474673	0.00540598	0.00282325	0.00415117	0.00434654	0.00434297	0	0.00290164	0.00421004	0.000746951	0.00711293	0.0087641	0.0143473	0.00364945	0.00609521	0.0101412	0.0022867
sp|P15992|HSP26_YEAST	0.000225543	0.000461656	0.000348948	0.000439648	2.91633e-05	9.26107e-05	0.000630777	0.000527282	0	0	0.000194331	5.62257e-05	0.0013908	0.00154316	0.00123691	0.00179994	0.0175955	0.0312616	0.00894065	0.0205381	0.017195	0.0324161	0.0209511	0.00916276	0.000972204	0	0	0.0020373
sp|P00950|PMG1_YEAST	0.00243922	0.0026656	0.000611807	0.00168044	0	0.00227376	0.00596501	0.0032764	0	0	0.0014804	0.000254964	0.000130268	0.00281653	0.00228815	0.00497731	0.0356258	0.0490312	0.0236199	0.0181847	0.0112987	0.0114159	0.0155596	0.00457876	0.00116702	0.000958799	0.00181603	0.000619544
sp|Q03655|GAS3_YEAST	0.007292	0.00607579	0.00640163	0.0050102	0.00651683	0.00410001	0.00418234	0.00407928	0.00362518	0.00448855	0.00292094	0.00276548	0.00221687	0.00236522	0.0023283	0.00364112	0.0135103	0.00203613	0.0154853	0.0101187	0.00331927	0.00613436	0.00690478	0.00602204	0.00168614	0.00125505	0.00258728	0.000421685
sp|P28319|CWP1_YEAST	0.00180275	0.00233554	0.00352366	0.00239902	0.00958228	0.0068113	0.0072926	0.0124614	0.00431911	0.00406049	0.00312279	0.00632197	0.00917945	0.0116223	0.0204791	0.01019	0.00167897	0.000615624	0.00671472	0.0025822	0.0397309	0.0427889	0.0326735	0.0310154	0.0244149	0.0093541	0.00699246	0.0592504
sp|P00330|ADH1_YEAST	0.000673585	0	0	0	0.000551628	0.000403507	0.000540963	0	0	0	0.000262039	0	0.00399978	0.000521745	0.00237488	0.001863	0.00712693	0.013183	0.00775334	0.00911713	0.0309403	0.0178732	0.00652854	0.0105892	0.000827677	0.000725495	0.00027238	0.00331385
sp|P14540|ALF_YEAST	0.00145945	0.00102159	0.000357055	0.000775567	0.000101793	0.000693187	0.00154071	0.00143979	2.59641e-05	0	0.000867369	0.000322215	0.00323238	0.00181072	0.00360431	0.0021371	0.00212853	0.0298721	0.00218363	0.00148118	0.0170669	0.00510517	0.00690827	0.00236663	0.000678034	0.000792334	0.000412787	0.00177408
sp|P53753|ENG1_YEAST	0.00696592	0.00693841	0.00686297	0.00481233	0.000914504	0.00201091	0.00218541	0.00532633	0.00293018	0.00400032	0.00314249	0.00393147	0.00126945	0.00152995	0.00251449	0.00346587	0.00556947	0	0.002713	0.00485667	0.000722931	0.00542573	0.00360456	0.0113335	0.00485219	0.00184756	0.00225754	0.00189866
sp|P00942|TPIS_YEAST	0.000145115	0.000196866	0.000709622	0.000162322	0	0	0	0.00143335	0	7.49622e-05	0	0	0.00311904	0.000161262	0.00366972	0.000594921	0.011089	0.0172194	0.00872282	0.00690961	0.0164232	0.00846146	0.0107263	0.00152749	0.000273826	0	0	0.000474696
sp|P00724|INV2_YEAST	0.00124469	0.00167834	0.00174163	0.000114291	0.00211692	0.00276919	0.0032205	0.00399191	0.00190501	0.000812986	0.000409551	0.000326328	0.000277866	0.00187664	0.00251332	0.00110433	0	0	0	0	0.00121427	0.00437973	0.00237961	0.00311908	0.00811213	0.00180564	0.00130036	0.0131604
sp|P22943|HSP12_YEAST	0.00109157	0.00172417	0.000456441	0.000605613	7.34512e-05	0.000930678	0.00133271	0.00089519	0.000141038	0.000280987	0.000647074	0.000308903	0.00372475	0.00657042	0.00526416	0.00538072	0.0236146	0.137564	0.0214006	0.0807602	0.0451044	0.0313402	0.0205887	0.0335741	0.00680161	0.00286443	0.00379631	0.0106711
sp|P16474|BIP_YEAST	0.000110692	0.000210927	0.00112658	0	0.00135387	0.00186741	0.00103425	0.000944528	0.000475248	0.000115701	4.31881e-05	7.65666e-05	0.000787265	0.000256073	0.000293999	0.00241504	0	0	0	0	0	0	0	0	0.000340159	0.000383634	0	0
sp|P47032|PRY1_YEAST	0.000349464	0.000391825	0.00168747	0.00137318	0.00125604	0	9.9775e-06	0	0.0135799	0.0150756	0.0156139	0.0100852	0.00541725	0.0052071	0.00349882	0.00575706	0.000811462	0.00296566	0.00261542	0	0.00122144	0.0031452	0.00138421	0.00169525	0.000644744	0	0.000358205	0.000873969
sp|P17967|PDI_YEAST	0.00024399	0.000607712	0.000719935	0.000527089	0.00159754	0.000974001	0.00163395	0.00188105	0.00121033	0.00066194	0.00120451	0.000520233	0.00105005	0.0022692	0.00211558	0.00244981	6.89835e-05	6.48108e-05	0	0	0.000447845	0.000312888	0	0.000331174	0.00135705	0.000791942	0.00106359	0.000219507
sp|P29029|CHIT_YEAST	0.00190029	0.000547277	0.00168123	0.00218353	0.00350346	0.0025032	0.00159398	0.00043966	0.00141886	0.00231238	0.0014806	0.0010553	0.00389486	0.0029775	0.0017898	0.00286492	0.000439197	0	0	0	0	0.000335993	0.000563643	1.29298e-05	0.000588029	0.00312176	0.00440009	0.000665715
sp|P52911|EXG2_YEAST	0.00162714	0.00142045	0.00188995	0.00129032	0.00141414	0.00179193	0.000831452	0.00186366	0.00227866	0.00224681	0.000685231	0.000680112	0.00244596	0.00264842	0.00286529	0.00288617	0.00234628	0.000767684	0.00368654	0.000702652	0.00105032	0.0016042	0.0019099	0.00228715	0.000942041	0.00124177	0.000290194	0.00135539
sp|P46992|YJR1_YEAST	0.000663985	0.000544688	0.00104584	0.0010609	0.00144948	0.00142445	0.00142575	0.00166554	0.000743646	0.00100331	0.0010916	0.000558126	0.00678092	0.00898773	0.00953795	0.00444458	0.000986032	0.000807245	0.00157812	0.000560587	0.00309875	0.0014628	0.00186737	0.00141633	0.00159366	0.00037309	0.00119148	0.00380322
sp|P22217|TRX1_YEAST	0.001444	0.00216926	0.00101171	0.000474031	0	0.000575954	0.00105402	0.00154128	0.000145686	0	0.00069325	0.00137352	0.000327907	0.000241332	0.00109427	0.000581311	0.00555021	0.000528061	0.00221999	0.000644753	0.0157003	0.0148314	0.00492565	0.00623725	0.00359743	0.000397659	0.000978678	0.00494562
sp|P00549|KPYK1_YEAST	0.00205867	0.00292516	0.000546754	0.000867013	0	0.00220411	0.00262851	0.00185446	0.00023462	6.14518e-05	0.00107115	0.000559447	0.00274808	0.00161105	0.00201648	0.00183359	0.00107129	0.022798	0.00114699	0	0.00899107	0.00504369	0.00519995	0.0030916	0.00108906	0.000801908	0.00053118	0.00183875
sp|P02994|EF1A_YEAST	0.00092908	0.000511943	0.00071289	0.000219025	0	0.000341644	0.00129756	0.000529391	4.68918e-05	0	0.00041435	0	0.00202258	0.00184577	0.00270093	0.00208577	0.00180768	0.0123482	0.00204335	0	0.0140077	0.00540984	0.0029339	0.00355362	0.000168425	0.000118032	0.000185542	0.00225306
sp|P53616|SUN4_YEAST	0.00130341	0.00114131	0.00108908	0.00199908	0.00205955	0.00131682	0.002288	0	0.00117788	0.00154974	0.000220042	0.00126045	0.00312861	0.00262506	0.00137784	0.000580599	0.000903874	0.000493178	0.000193536	0.00115279	2.0076e-05	0.000162203	0	0.000229446	0.000722376	0.00314026	0.00249032	0.000415712
sp|P00445|SODC_YEAST	0.000829435	0.000429451	0	0	0	0.000314508	0.000608329	0.000512164	0	0	0.000724074	5.29246e-05	0.000204912	0.000416188	0.000436899	0.000776813	0.00324236	0.00622483	0.00311228	0.0067906	0.013436	0.00934342	0.00108903	0.00484171	0.0013114	0.000276193	0.000132259	0.0020708
sp|Q08910|YO387_YEAST	0.0216265	0.020866	0.0141472	0.0205912	0.00946113	0.0156096	0.0205187	0.0173269	0.00597768	0.0123768	0.0191079	0.017111	0.0194114	0.0154086	0.00958083	0.00987263	0.000724207	0.00172137	0.00145317	0.00201996	0	0.00983802	0.0311881	0.0226203	0.0106879	0.0185662	0.018256	0.00346512
sp|P32478|HS150_YEAST	0	0	0	0	0	0	0	0	0.00484584	0.00743852	0.00273347	0.00132286	0.00100761	0	0	0	0	0	0	0	0.000565667	0	0.000661515	0.000368921	0	0	0.00076519	0
sp|P39105|PLB1_YEAST	0.000288462	0.000581651	0.000182323	0.00028802	0.00068467	0.000364754	0.000701171	0.000359087	0.000736342	0.0008219	0.000591071	0.000536349	0.000602949	0.00258424	0.00190984	0.00157061	0.000382499	0	7.72244e-05	0	0.00211604	0.00227664	0.000566232	0.00203553	0.00128951	0.00116199	0.000991524	0.00216451
sp|P47001|CIS3_YEAST	0.00318061	0.00282142	0.00123049	0.0056414	0.0111585	0.0115706	0.00821849	0.0037326	0.00349589	0.00766473	0.00475025	0.00380269	0.021957	0.0175743	0.0126581	0.0110258	0.00144194	0.00236821	0.0061832	0.0127812	0.0082639	0.0111784	0.00500027	0.00783907	0.00881321	0.0220241	0.0234021	0.0314031
sp|P40185|MMF1_YEAST	0.000146056	0.000112907	0	0.000104373	0	0.00202859	0.00279965	0.00273358	0.000164281	0	0.000245958	0.000355683	0.00155866	0	0.000990341	0.000470856	0	0	0.000345528	0	0.0240957	0.00518805	0.00232527	0.0169942	0.00224163	0.00314616	0.00310973	0.00672395
sp|Q12127|CCW12_YEAST	0.0113193	0.00984115	0.00927623	0.0148928	0.00227478	0.00452959	0.00407791	0.00203084	0.00884861	0.0209927	0.0172305	0.0296902	0.00391249	0.0036234	0.00275929	0.00204897	0.00310048	0.00706562	0.00523714	0.00266607	0.0032257	0.00619375	0.0044335	0.00505487	0.00174681	0.00415826	0.00549318	0.0022702
sp|P32623|CRH2_YEAST	0.00237861	0.00227059	0.0022277	0.00278108	0.002133	0.00172821	0.00258316	0.000317293	0.00125356	0.00172398	0.0012332	0.00195051	0.00701944	0.00662453	0.00549333	0.00392244	0.0019707	9.41256e-05	0	0.00453154	0.00222459	0	0.00295552	0.00213792	0.00197883	0.00243747	0.00235129	0.00284292
sp|P38841|YHT8_YEAST	0.00136532	0.00123258	0.00160648	0.00145698	0.00151694	0.00164504	0.0019166	0.00117732	0.0015544	0.0018156	0.00216896	0.00106887	0.000211995	0.000216919	0.00034914	0	0.000285225	0	0.000312956	0	0	0	9.46198e-05	0.000321677	0.00133463	0.0016552	0.00147578	0.000392868
sp|P40159|YNU8_YEAST	0.000214558	0.000630283	7.98429e-05	0	0	0	0	0.000276668	0	0	0.000149817	0.000176499	0.00156468	0.000758583	0.00117812	0.00107499	0.000794316	0.00482522	0.00207893	0.00186545	0.00719913	0.00622777	0.00131968	0.00176587	0.00158601	0	0.000558194	0.00253628
sp|O13547|CCW14_YEAST	0.00907149	0.00918098	0.00637689	0.00778916	0.00857681	0.00668965	0.0105928	0.00979523	0.00402594	0.00571054	0.00164606	0.00628146	0.00886081	0.00886103	0.0112247	0.00678719	0.00435621	0.0029967	0.00568603	0.0048717	0.00744399	0.0103452	0.0142877	0.00697903	0.0155102	0.00536622	0.0147736	0.0191387
sp|P22803|TRX2_YEAST	0.000535808	0.00113506	0.000537443	0.000432362	0	0	0.000408863	0.000490782	0	9.90687e-05	0.00055206	0.000400917	0.00110945	0.000641941	0.00150966	0.00172431	0.00430511	0.00262974	0.00402836	0.00195162	0.0304312	0.025149	0.00671913	0.00831938	0.00171479	0.000795086	0.00061592	0.00358736
sp|P0CH09|RL40B_YEAST	0.000392481	0.000295192	0.000393835	0.000484673	0	0.000751859	0.000640021	0.000507769	0.000216931	0.000208483	0.000338646	0.000384226	0.00153958	0.000608528	0.000520833	0	0.00224366	0.002415	0.000710584	0.000636939	0.00109113	0.00194253	0.000544225	0.000993739	0.00109275	0.0035971	0.00215927	0.000834398
sp|P29453|RL8B_YEAST	0.00631381	0.00706917	0.00245866	0.00526286	0	0.0065677	0.00936573	0.00999504	0.000303003	0.000325709	0.00679867	0.00233376	0.00250697	0.0015615	0.0021046	0.00103098	0.0103739	0.0145121	0.00523706	0.00890706	0.00698165	0.00652725	0.0112994	0.00233321	0.00218949	0	0.00351353	0.000949754
sp|P46955|NCA3_YEAST	0.000485152	0.000406904	5.65057e-05	0.000563865	0	0.000375078	0.000296981	0.000333323	7.79051e-05	0	0.000779416	0.000548805	0.000796001	0	0	0	0	0	0	0	0	0	0	0	0	0.000298536	0.000212979	0
sp|P0CX83|RL19B_YEAST	0	0	0	0	0	0.000434603	0.000455032	0	0	0	0	0.000113759	0.000688065	0.000358399	0.000908714	0.000626432	0.00149871	0.005426	0.000508437	0	0.000424418	0.000537726	0.00121962	0	0.00014235	0	0	0.000334575
sp|P43497|CWP2_YEAST	0.00574582	0.00694007	0.00725716	0.0106501	0.00249609	0.00362291	0.00305566	0.00418747	0.00393097	0.0107853	0.0112975	0.00940626	0.00398908	0.00513712	0.00322446	0.00468856	0.00170841	0.0418922	0.0119237	0.0126316	0.00320348	0.000597857	0.000503573	0.000840158	0.00608519	0.00186146	0.00763955	0.0043453
sp|P47033|PRY3_YEAST	0.00259605	0.00229525	0.00254993	0.00364281	0.00426417	0.00410823	0.00361393	0.00209753	0.00263111	0.00251748	0.00143864	0.00145688	0.00340921	0.00197636	0.00144631	0.00275555	0.00149644	0.00150579	0.00628395	0.00519763	0.00282519	0.00731868	0.00211756	0.00428774	0.00192769	0.00298481	0.00357029	0.00204822
sp|P38013|AHP1_YEAST	0	0	0	0	0	0	0	0	0	0	0	0	0.000135614	0	0.000117656	0	0	0	0	0	0.00232316	0.00113086	0.00048212	0.00327617	0	0	0	0
sp|P14832|CYPH_YEAST	0.000380466	0	0	0	0	0.000454757	0.000549444	0	0	0	0	0	0.000928449	0.000825738	0.000793096	0	0	0.00514601	0.000906734	0	0	0	0	0	0.000329823	0	0.000291566	0
sp|P39005|KRE9_YEAST	0.000495791	0.000685297	0.000667022	0.000432372	0.0010573	0.000709653	0.00136191	0.00137048	0.00100264	0.000700266	0.000426436	0.00101827	0.000830892	0.000709269	0.000817966	0.000781828	0.000310302	0	0.000295581	0.000138634	0.000655727	0.00240599	0.0011251	0.00100739	0.000968064	0.000516239	0.00060389	0.00266325
sp|P00358|G3P2_YEAST	0	0	0	0	0	0	0	0	0	0	0	0	0.000246015	0	0.000243596	0	0.00147842	0.00683657	0.00300437	0.004208	0.00142961	0	0	0	0	0	0	0
sp|Q04947|RTN1_YEAST	0.000135041	0.000149625	7.53788e-05	0	0	0	0.000298186	0.000239738	2.53621e-05	0	0	9.85697e-05	0.000461606	0.00031262	0.000285522	0	0.00137336	0	0	0	0.00105198	0.000623116	0.00181444	0.00038787	0.000299517	0	0.000179542	0
sp|P32589|HSP7F_YEAST	0.000534171	0.00041306	0	0	0	0	0	0	0	0	0	0	0.00164213	0	0.0014947	0.00144768	0.000627825	0.00297842	0	0	0.00393998	0.0012846	0.00450004	0	0	0	0	0.00083204
sp|Q03178|PIR1_YEAST	0.00628473	0.006722	0.00726478	0.00775499	0.0103518	0.0110487	0.00896027	0.00908811	0.0197126	0.0234158	0.0131384	0.0117118	0.0154404	0.0124528	0.0108293	0.0128071	0.00807181	0	0.0111481	0.0115021	0.0208298	0.0256244	0.017848	0.0163502	0.0238543	0.0237606	0.0174969	0.0276056
sp|P53058|VEL1_YEAST	0.00816641	0.00683604	0.00456642	0.00735029	0.00346884	0.00827792	0.011651	0.00895938	0.000962956	0.0018258	0.00421789	0.00408904	0.0047737	0.0038246	0.00253015	0.00207391	0	0	0	0.000884703	0	0.00083766	0.00313231	0.00271926	0.00415287	0.00587604	0.00708313	0.00124672
sp|P04912|H2A2_YEAST	0.00172827	0.00178976	0.000563863	0.00150913	0.000142596	0.0025187	0.00308235	0.00272397	0.000128498	0	0.00168886	0.000746775	0.00104043	0.000978776	0.000890202	0.000113202	0.00437221	0.0038192	0.00174247	0	0.00162459	0.00105494	0.00599899	0.000472839	0.000524718	0.000299728	0.000604387	0
sp|P0CX54|RL12B_YEAST	0.00126069	0.00120812	0.000489495	0.000999896	0	0.00174557	0.00225179	0.00176229	0.000162968	0	0.0024682	0.00102905	0.00137732	0.0011828	0.00123413	0.00130836	0.0020855	0.00456052	0.00105086	0.00138077	0.0107182	0.00350908	0.00514936	0.00266132	0.0010855	0.00177121	0.00111121	0.00165468
sp|P04650|RL39_YEAST	7.67035e-05	9.41594e-05	0	0	0	0.000162457	0.000220376	0.000274959	0	0	0	0	0.000278858	0.000472003	0.000817451	0	0.000964646	0.00350023	0.00156432	0.00132741	0.00159913	0.000423628	0	0.000329435	0	0	0	0.000448787
sp|O14455|RL36B_YEAST	0.00319117	0	0	0	0	0.00363497	0.00397892	0.0038198	0	0	0.00258862	0.00276573	0.00432993	0.00423737	0.00345333	0.00488127	0.00697526	0.00362474	0.00566358	0.00706315	0.00828571	0.00617128	0.00828614	0.00240896	0.00314226	0	0	0.0044287
sp|P23285|CYPB_YEAST	0.000111593	0.000153697	0.000474724	0.00010867	0.000315069	0	0	0	0.000227084	0.000157572	0.00024586	0.000131376	2.70368e-05	0	0.000169594	0	0.000517928	0.000309479	0	0.000157465	0	0	0	0	0	0	0	0
sp|P05739|RL6B_YEAST	0	0	0	0	0	0	0	0	0	0	0	0	0.000148838	0	8.75838e-05	0	0	0	0	0	0.00271041	0.00117879	0	0.000785325	0	0	0	0
sp|P15019|TAL1_YEAST	0.000112345	0.000119104	0	0	8.87489e-05	0.000164898	0.000220491	0.000208459	0	0	0	0	0.00038563	0.000300836	0.000262658	0.000287003	0.000352446	0	0	0	0.00139438	0.00183096	0.000898921	0.00063442	0.000322942	0.000390504	0.000236265	0.000417507
sp|P16862|PFKA2_YEAST	0.000236265	0.000134999	6.84485e-05	0	0	0	0.000184592	0.000297738	0	0	0	0	0.000150596	0	0	0	0.000319624	0	0	0	0.000272977	0.000190948	0.00029055	8.68191e-05	0	0	0	0
sp|P10863|TIR1_YEAST	0.000476578	0.000344801	0.000484554	0.000344252	0.000377531	0.00157717	0.000657648	0.000307976	0.000264277	0.00023662	0.000261604	0.000154735	0.00215168	0.00182948	0.00321764	0.000442293	0.00145438	0	0.000813592	0	0.000320026	0.00102408	0.000274559	0.00123696	0.000365913	0	0.000353746	0.00067917
sp|P41058|RS29B_YEAST	0.000448744	0.000559682	0	0.000236307	0	0.000798904	0.000642871	0.000724645	0	0	0.000352077	0.000227652	0.000698935	0.000637402	0.000689047	0.000359561	0.00167802	0	0.00110429	0	0.00134111	0.000493242	0.00130837	0.000523412	0.000234516	0	0.000356643	0.000399414
sp|Q01855|RS15_YEAST	0.000305436	0.000321378	0	0.000209393	0	0.000274454	0.000369722	0.000396088	0	0	0.000314353	0.000210637	0.000203745	0	0.00024835	0	0.000957755	0	0	0	0.000896461	0.000336371	0.00216889	0	9.64515e-05	0	0	0
sp|P38910|CH10_YEAST	0	0	0	0	0	0	0	0	0	0	0	0	0.000233065	0	0	0	0	0	0	0	0.00299686	0.00148213	0.00101661	0	0	0	0	0
sp|P40150|SSB2_YEAST	0.000215433	0	0.000141251	0	0	0	0.000293543	0	0	0	0	0.000341596	0.00065014	0.000652097	0.000465653	0	0	0.00197115	0	0	0.00364592	0.00160815	0.00060144	0.000737664	0	0	0	0.00118679
sp|P07281|RS19B_YEAST	0.000520155	0.000669006	0	0.000309471	0	0.000654966	0.000938159	0.000833097	0	0	0.000523482	0.00035158	0.000765564	0.000572569	0	0.000553601	0.00110906	0.00561291	0	0	0	0	0.00141425	0.000333905	0.000156454	0.000183413	0	0
sp|P12695|ODP2_YEAST	0	0	0	0	0	0	0	0	0	0.00115546	0	0	0.00122486	0	0	0	0	0	0.0020812	0	0	0.000432133	0	0	0	0	0	0
sp|Q12085|YG11A_YEAST	0.000180258	0.000157511	0	0	0	0.000244291	0.000303629	0	0	0	0.000318529	0	0	0.00024439	0.000563073	0	0.00498809	0.00921585	0	0.00173031	0.00269044	0.00335978	0.00247195	0.00045605	0.00106075	0	0.00042249	0.00209324
sp|P32472|FKBP2_YEAST	0.000474881	0.000608052	0.000656809	0.00057775	0.00145206	0.00143574	0.000723644	0.00105228	0.0010392	0.000673643	0.00132971	0.000794922	0	0.00109055	0.00153457	0.000866902	0	0	0	0	0	0	0.000422	0.000660607	0.0026693	0.00359838	0.00142396	0.000721561
sp|P10664|RL4A_YEAST	0	0	0	0	0	0.000286893	0	0	0	0	0	0	0	0.000302859	6.37421e-05	0	0.00185566	0	0	0	0.00706239	0.00180565	0.00140552	0.000943648	0	0	0	0.000910424
sp|P32329|YPS1_YEAST	0.000144645	0.00016013	8.96768e-05	0	0	0	0.000142559	0	0.00058548	0.000688877	0.000385304	0.000405442	0	0.000505662	0.000500361	0.00035832	0	0	0	0	0	0.000290929	0	0.000346197	0.000231433	0.000318372	0	0.00049674
sp|P0CX85|RL35B_YEAST	0.00132969	0.00142543	5.04353e-05	0	0	0.00163327	0.00193453	0.00143321	0	5.5138e-05	0.00139466	0	0	0.000642481	0	0.000439203	0.000332091	0.00489426	0.00162624	0	0.00163868	0	0.00280845	0	0	0	0	0
sp|P32334|MSB2_YEAST	0.000357529	0.000579753	0.000434191	0.000434165	0.000655903	0	0	0	0.000334794	0	0.000371052	0.000445388	0	0.000659034	0.000778819	0.000735552	0	0.000899114	0.00130418	0	0.000760123	0.0011865	0.000550227	0.00112662	0.00128835	0.00115634	0.000834926	0.00205329
sp|P39954|SAHH_YEAST	0.000490328	0.00050961	0.000206366	0.000382091	0	0.000689815	0.000860773	0.000751055	0	0	0.000558376	0.000270471	0	0.000422572	0	0.000332162	0.00116901	0.0017551	0.000691877	0.0010206	0	0.000492759	0.00136247	0.000365121	0.000180692	0	0.000267071	0.000279333
sp|Q08108|PLB3_YEAST	0.00101072	0.00171206	0.00165659	0.000574884	0.000340709	0	0	0.00037236	0.00262336	0.00160743	0.000668551	0.000552558	0	0	0.000117353	0.000408359	0.00112366	0	0.00110632	0.000519684	0	0.00103784	0	0.00156191	0.000578772	0.000821454	0.000814534	0
sp|O14467|MBF1_YEAST	0	0.000234083	0	0.000203794	0	0.000372128	0.000471778	0.00075407	0	0	0	0	0	0	0.000280931	0	0.000795475	0	0.00203159	0.00137633	0.00685726	0.00373461	0.00359048	0.00199344	0.00101943	0	0.000518386	0.000589092
sp|P07267|CARP_YEAST	0	8.18689e-05	0	0	0	0	0	5.35333e-05	0	0	0	0	0	0	0.000110984	0.000262396	0.000177894	0	0	0.000196418	0.000271095	0.000805644	0	0.00085851	0.000243674	0	0	0
sp|P15891|ABP1_YEAST	0.000552547	0.000637494	0	0	0	0.000598861	0.000850567	0.000677629	0	0	0	0	0	0	0.000418018	0.000388618	0.00135382	0.00258774	0.000881598	0	0	0.00076379	0.00125079	0.000832055	0	0	0.000514107	0
sp|P0CX44|RL1B_YEAST	0.00043955	0.000411536	0	0.00035807	0	0	0	0.00065552	0	0	0	0	0	0	0.000428194	0	0	0	0	0	0.00238433	0	0.00208436	0	0	0.000479671	0	0.00130436
sp|P33890|TIR2_YEAST	0.000960288	0.00073594	0.000590714	0.000800008	6.44221e-05	0.000273628	0.000233704	6.87931e-05	0	0	0.000138311	0	0	0	0.000114032	0	0	0	0	0	0	6.8631e-05	7.88673e-05	0.000262809	7.09529e-05	0	0.000165865	0
sp|P0CX46|RL2B_YEAST	0.00128075	0.00145381	0.000573623	0.00073051	0	0.000963589	0.00159615	0.00201038	0	0	0.00104824	0.000718383	0	0	0.000481706	0.000710693	0.0041468	0.00987597	0.00156563	0.00357862	0.000326933	0.000465363	0.0005674	0.00064249	0.000727132	0	0.000472975	0.000507173
sp|P06168|ILV5_YEAST	0	0	0	0	0	0	0	0	0	0	0	0	0	0	0.000162337	0.000136843	0	0	0	0	0.000762078	0.000341172	0.000638168	0	0	0	0	0
sp|P38711|RS27B_YEAST	0	0	0.000274273	0	0	0	0	0.000349578	0	0	0	0	0	0	0.000282948	0	0.000743136	0	0	0	0	0	0.00143879	0	0	0	0	0
sp|P34760|TSA1_YEAST	0	0	0	0	0	0	0	0	0	0	0	0	0	0	0.0002841	0.000195903	0.00041511	0	0.000640294	0	0.000478697	0	0.000308322	0	0	0	0	0
sp|P0CX32|RS24B_YEAST	0.000799742	0.000953905	0.000313036	0.000671104	0	0.000881554	0.00136086	0.0011679	0	2.92904e-05	0.000528007	0.000434489	0	0	0.000713338	0	0.0035081	0.00419984	0.00191946	0.00113081	0	0.000710569	0.00240691	0	0	0	0.000305529	0.000422846
sp|P54115|ALDH6_YEAST	0.00021702	0.000235853	0	0	0	0.000205457	0.000269348	0	0	0	0.000245332	0.000141813	0	0	0.000148825	0	0.000287716	0	0.000192838	0	0	0.000252711	0.000690962	0	0	0	8.47911e-05	0
sp|P16521|EF3A_YEAST	0.000555479	0.00060842	0	0.000449344	0	0.000712003	0.000849894	0.000641089	0	0	0.000632701	0.000331618	0	0	0.000278598	0	0	0	0	0	0	0	0.00177327	0.000304914	0.000236376	0	0.000317845	0.000286633
sp|P0CX38|RS6B_YEAST	0.0005688	0.00102845	4.8597e-05	0.000190346	0	0.000366252	0.000432257	0.000878855	0	0	0.000422562	5.95697e-05	0	0	0	0	0.00157611	0.0103639	0	0.00193131	0.000354104	0.000226141	0.0027466	0.000562027	0	0	9.25219e-05	0
sp|Q3E764|TMA7_YEAST	0	0	0	0	0	0	0	0.00023732	0	0	0	0	0	0	0	0	0.00111848	0.0013568	0.00127881	0.00171756	0	0	0.000397543	0	0.000211571	0	0	0
sp|Q06177|TMA10_YEAST	0	0	0	0	0	0	0	0	0	0	0	0	0	0	0	0	0.000453367	0	0	0.00137134	0	0	0	0	0	0	0	0
sp|P31787|ACBP_YEAST	0	6.50353e-05	0	8.85521e-05	0	0	0	0	0	0	2.07361e-05	0	0	0	0	0	0.000187522	0	0	0	0	0	0	0	0.000472564	0	0	0
sp|P14127|RS17B_YEAST	0	0	0	0	0	0	0	0	0	0	0	0	0	0	0	0	0.00322364	0.00986266	0	0.0016242	0	0	0	0	0	0	0	0
sp|P0CX50|RL18B_YEAST	0	0.000166654	0	9.21618e-05	0	0	0.000203852	0	0	0	0.000197852	0.000139681	0	0	0	0	0.0025281	0.00683282	0.000741957	0.00165734	0	0	0	0	0	0	0	0
sp|P16965|STF2_YEAST	0.000163194	0.00019762	2.88877e-05	0.000107634	0	0	4.81631e-05	0	0	0	0	5.6447e-05	0	0	0	0	0.0009491	0.000998968	0.000847602	0.00106007	0	0.000105834	0.000205535	0.000114904	4.78933e-05	0	8.77566e-05	0
sp|P00635|PPA5_YEAST	0.000232155	0.000142608	0.000223142	0	0	0	0	0	0	0.000302127	0	0.000352241	0	0	0	0	0.000214588	0	0	0	0	0.000643946	0	0.0018808	0	0.000450228	0	0
sp|P05755|RS9B_YEAST	0.000659277	0.00102212	0.000359492	0.000155024	0	0	0	0.000679543	0	0	0.000319204	0	0	0	0	0	0.00390409	0.00626291	0	0.00145837	0.00406882	0.00113959	0.00262422	0.00234167	0	0	0	0.000614044
sp|P07806|SYV_YEAST	0	0	0	0	0	0.000171626	0	0.000572077	0	0	0	0	0	0	0	0	0.00169086	0.0045999	0	0.00272511	0	0	0	0	0	0	0.000115282	0.000172211
sp|Q12443|RTN2_YEAST	0.000419331	0.000410915	0	0	0	0.000542429	0.000597255	0.000544719	0	0	0.000590787	0	0	0	0	0	0.00153652	0.0026776	0.000298621	0	0	0.000507375	0	0	0.000388436	0	0	0.000139597
sp|P13130|SS100_YEAST	0.00104289	0.00127221	0.000528224	0.000912869	0.000278749	0.00189747	0.0017213	0.00246247	0.000446586	0.000439022	0.00143574	0.00093724	0	0	0	0	0.000499887	0	0.000682226	0.00028772	0	0	0	0	0.000491778	0.000449118	0.000801189	0
sp|P04449|RL24A_YEAST	0	0	0	0	0	0	0	0	0	0	0	0	0	0	0	0	0.0005428	0.00384177	0	0.000670132	0	0.000424668	9.79337e-05	0	0	0	0	0
sp|P35732|DEF1_YEAST	0.000108203	0	0	8.08948e-05	0	0.000133166	0	0	0	0	0	0	0	0	0	0	0.000194251	0	0	0	0.00203852	0.0016554	0.000570918	0.000653262	0	0	0	0.000280952
sp|P05750|RS3_YEAST	0.000459216	0.000544174	0	0	0	0	0.00048785	0	0	0	0	0	0	0	0	0	0.00102653	0	0	0	0	0	0.000817278	0	0	0	0	0
sp|P05743|RL26A_YEAST	0	0	0	0	0	0	0	0	0	0	0	0	0	0	0	0.000244282	0.00235298	0.00498144	0.00118465	0	0	0	0	0	0	0	0	0
sp|Q12213|RL7B_YEAST	0	0	0	0	0	0	0	0.000840245	0	0	0	0	0	0	0	0	0.00174166	0	0	0	0.00113263	0	0	0	0	0	0	0
sp|P32324|EF2_YEAST	0	0	0	0	0	0	0	0	0	0	0	0	0	0	0	0	0.000431672	0.00146087	0	0	0	0	0	0	0	0	0	0
sp|P25443|RS2_YEAST	0	0	0	0	0	0.000215298	0	0	0	0	0	0	0	0	0	0	0.000537658	0.00284093	0	0	0.00246959	0.000677049	0	0.000505549	0	0	0	0.000397969
sp|Q12690|RL13A_YEAST	0	0	0	0	0	0.00036924	0.000553456	0.000401656	0	0	0	0	0	0	0	0	0.00263699	0.00611241	0.000723783	0	0.000869234	0.000800047	0	0	0	0	0	0.00023191
sp|P11632|NHP6A_YEAST	0	0	0	0	0	0	0	0	0	0	0	0	0	0	0	0	0.000521361	0.00221345	0	0	0	0	0	0	0	0	0	0
sp|Q3E7Y3|RS22B_YEAST	0.000179642	0	0	0	0	0	0	0	0	0	0	0	0	0	0	0	0.000307408	0	0	0	0	8.84014e-05	0	0	0	0	0	0
sp|Q12117|MRH1_YEAST	0	0	0	0	0	0	0	0	0	0	0	0	0	0	0	0	0.000597516	0	0.000489691	0	0.00143025	0.000293202	0	0	0	4.66571e-05	0	0.000280453
sp|P53912|YNN4_YEAST	0	0	0	0	0	0	0	0	0	0	0	0	0	0	0	0	0.00029487	0	0	0	0	0	0	0	0	0	0	0
sp|P33442|RS3A1_YEAST	0	0	0	0	0	0	0	0	0	0	0	0	0	0	0	0	0.000901035	0	0	0	0	0	0	0	0	0	0	0
sp|P31373|CYS3_YEAST	0	0	0	0	0	0	0	0	0	0	0	0	0	0	0	0	0.00024421	0	0	0	0.00173864	0	0	0	0	0.000221038	0	0
sp|P05748|RL15A_YEAST	0.000326171	0.000291975	0.000134224	0	0	0.000368555	0.00041882	0.000367182	0	0	0.000280785	0.00016778	0	0	0	0	0.000807286	0.00234945	0.000402172	0.000965345	0.000406579	0	0	0.00025839	0	0	0.000231688	0
sp|P05694|METE_YEAST	0	0	0	0	0	0	0.000383241	0	0	0	0	0	0	0	0	0	0.000606309	0.00220462	0	0	0	0	0	0	0.000222743	0.000265304	0.000194888	0
sp|P05317|RLA0_YEAST	0	0	0	0	0	0	0	0	0	0	0	0	0	0	0	0	0.000748833	0	0	0	0	0	0	0	0	0	0	0
sp|P10592|HSP72_YEAST	0	0	0	0	0	0	0	0	0	0	0	0	0	0	0	0	0	0	0.000670171	0	0.00112116	0.000555925	0	0.000721915	0	0	0	0
sp|P38264|PHO88_YEAST	0.000289351	0.000354907	0.000141039	0.000258764	0	0.000298373	0.000358849	0.000736752	0	0	0	0	0	0	0	0	0	0.00105461	0	0.000673899	0	0	0	0	0	0	0	0
sp|P38427|TSL1_YEAST	0	0	0	0	0	0	0	0	0	0	0	0	0	0	0	0	0	0	0	0.00117401	0	0	0	0	0	0	0	0
sp|P19882|HSP60_YEAST	0	0	0	0	0	0	0	0.000205212	0	0	0	0	0	0	0	0	0	0	0	0	0.012586	0.00154392	0.0026403	0.00394143	7.34327e-05	0	0	0
sp|Q08245|ZEO1_YEAST	0	0	0	0	0	0	0	0	0	0	0	0	0	0	0	0	0	0	0	0	0.0028649	0.000579618	0	0.000753078	0	0	0	0
sp|P02829|HSP82_YEAST	0	0	0	0	0	0	0	0	0	0	0	0	0	0	0	0	0	0.000915722	0	0	0.00300073	0.000915064	0.00193419	0.00353934	0	0	0	0
sp|P25372|TRX3_YEAST	0	0	0	0	0	0	0	0	0	0	0	0	0	0	0	0	0	0	0	0	0.00340764	0.000647929	0	0.00145643	0.000178585	0	0.000353631	0.00184865
sp|P43577|GNA1_YEAST	0	0	0	0	0	0	0.000269793	0.0001884	0	0	0	0	0	0	0	0	0	0	0	0	0.00272026	0.00119334	0	0	0.000257153	0.000525139	0.000282819	0.000521588
sp|P27614|CBPS_YEAST	0	0	0	0	0	0	0	0	0	0	0	0	0	0	0	0	0	0	0	0	0.00295814	0	0	0	0	0	0	0.000529953
sp|Q12363|WTM1_YEAST	0.000168999	0.000198525	0	0	0	0	0.000260503	0	0	0	0.000227401	0	0	0	0	0	0	0	0	0	0.000846126	0.000698139	0.00147855	0.000358334	0	0	0	0
sp|P0CX42|RL23B_YEAST	0	0	0	0	0	0	0	0	0	0	0	0	0	0	0	0	0	0	0	0	0.000255369	0	0	0	0	0	0	0
sp|P04806|HXKA_YEAST	0	0	0	0	0	0	0	0	0	0	0	0	0	0	0	0	0	0	0	0	0	0.00034323	0	0	0	0	0	0
sp|Q03921|DOP1_YEAST	0	0	0	0	0.000400623	0	0	0	0	0	0	0	0	0	0	0.000445425	0	0	0	0	0	0	0	0	0	0	0	0
sp|P19657|PMA2_YEAST	0	0	0	0	0	0	0	0	0	0	0	0	0	0	0	0	0	0.00207335	0	0	0	0	0	0	0.00010489	0	0	0
sp|Q07653|HBT1_YEAST	0	0	0	0	0	0	0	0	0	0	0	0	0	0	0	0	0	0.00278887	0	0	0	0	0	0	0	0	0	0
sp|P48589|RS12_YEAST	0	0	0	0	0	0	0	0	0	0	0	0	0	0	0	0	0	0.00476655	0	0	0	0	0	0	0	0	0	0
sp|P38804|SDO1L_YEAST	0	0	0	0	0	0	0	0	0	0	0	0	0	0	0	0	0	0.000752576	0	0	0	0	0	0	0	0	0	0
sp|P10127|ADH4_YEAST	0	0	0	0	0	0	0	0	0	0	0	0	0	0	0	0	0	0.0028059	0	0	0	0	0	0	0	0	0	0
sp|P02400|RLA4_YEAST	0	0	0	0	0	0	0	0	0	0	0	0	0	0	0	0	0	0	0	0	0	0	0.000302867	0	0	0	0	0
sp|P25294|SIS1_YEAST	0	0	0	0	0	0.000230783	0	0	0	0	0	0	0	0	0	0	0	0	0	0	0	0	0	0	0	0	0	0
sp|P39009|DUN1_YEAST	0	0	0	0	0	0	0	0	0	0	0.000802732	0	0	0	0	0	0	0	0	0	0	0	0	0	0	0	0	0
sp|P35176|CYPD_YEAST	0	0	0	0	0	0	0	0	0.000218566	0	0.000259091	0	0	0	0	0	0	0	0	0	0	0	0	0	0.000225207	0	0	0
sp|P27654|TIP1_YEAST	0	0	0	0	0	0	0	0	0.000343443	0	0	0.000169512	0	0	0	0	0	0	0	0	0	0	0	0	0	0	0	0
sp|P20081|FKBP_YEAST	0	0	0	0	0	0	0	0	0	0	0	0	0	0	0	0	0	0	0	0	0	0	0	0	0.000523816	0	0	0
sp|P40520|YIF9_YEAST	0	0	0	0	0	0	0	0	0	0	0	0	0	0	0	0	0	0	0	0	0	0	0	0	0.000186571	0	0	0
sp|P32781|AGA2_YEAST	0	0	0.00057762	0	0	0	0	0	0.000379111	0	0	0	0	0	0	0	0	0	0	0	0	0	0	0	0	0	0	0
sp|P53379|MKC7_YEAST	0	0	0	0	0	0	0	0	0	0.000179428	0	0	0	0	0	0	0	0	0	0	0	0	0	0	0	0	0	0
