## Supplementary Data 6 - Secretome and WCE GO enrichment for "Systematic characterization of the yeast secretome under diverse proteosynthetic stress conditions reveals secretion of functional ER chaperone BiP"

### Sheet: EtOH vs WT_Secretome(+)&WCE(-)
Category	Term	Count	%	PValue	Genes	List Total	Pop Hits	Pop Total	Fold Enrichment	Bonferroni	Benjamini	FDR
GOTERM_BP_DIRECT	GO:0006096~glycolytic process	8	61.5385	4.17e-06	TPIS_YEAST, ENO1_YEAST, G3P1_YEAST, PGK_YEAST, G3P3_YEAST, PFKA2_YEAST, PMG1_YEAST, ENO2_YEAST	13	10	103	6.33846	0.000187	0.000183	0.000183
GOTERM_CC_DIRECT	GO:0005739~mitochondrion	10	76.9231	0.00084	HSP26_YEAST, TPIS_YEAST, ENO1_YEAST, RTN1_YEAST, G3P1_YEAST, PGK_YEAST, G3P3_YEAST, PFKA2_YEAST, PMG1_YEAST, ENO2_YEAST	13	32	107	2.57212	0.0257236	0.0260493	0.0260493
GOTERM_BP_DIRECT	GO:0006094~gluconeogenesis	5	38.4615	0.00146871	TPIS_YEAST, G3P1_YEAST, PGK_YEAST, G3P3_YEAST, PMG1_YEAST	13	6	103	6.60256	0.0640007	0.0323116	0.0323116
GOTERM_CC_DIRECT	GO:0005737~cytoplasm	12	92.3077	0.00706245	RS15_YEAST, HSP26_YEAST, TPIS_YEAST, ENO1_YEAST, HSP12_YEAST, G3P1_YEAST, PGK_YEAST, G3P3_YEAST, PDC1_YEAST, PFKA2_YEAST, PMG1_YEAST, ENO2_YEAST	13	60	107	1.64615	0.197251	0.109468	0.109468
GOTERM_CC_DIRECT	GO:0005886~plasma membrane	7	53.8462	0.0200218	TPIS_YEAST, ENO1_YEAST, HSP12_YEAST, G3P1_YEAST, PGK_YEAST, G3P3_YEAST, ENO2_YEAST	13	23	107	2.50502	0.465793	0.206892	0.206892
GOTERM_CC_DIRECT	GO:0005829~cytosol	10	76.9231	0.0431004	RS15_YEAST, TPIS_YEAST, ENO1_YEAST, HSP12_YEAST, G3P1_YEAST, PGK_YEAST, G3P3_YEAST, PDC1_YEAST, PMG1_YEAST, ENO2_YEAST	13	51	107	1.61388	0.744813	0.334028	0.334028
GOTERM_MF_DIRECT	GO:1904408~melatonin binding	4	30.7692	0.0449495	ENO1_YEAST, G3P1_YEAST, G3P3_YEAST, ENO2_YEAST	12	8	97	4.04167	0.833648	0.757732	0.757732
GOTERM_MF_DIRECT	GO:0003824~catalytic activity	3	23.0769	0.0622092	PDC1_YEAST, PFKA2_YEAST, PMG1_YEAST	12	4	97	6.0625	0.918317	0.757732	0.757732
GOTERM_MF_DIRECT	GO:0016829~lyase activity	3	23.0769	0.0622092	ENO1_YEAST, PDC1_YEAST, ENO2_YEAST	12	4	97	6.0625	0.918317	0.757732	0.757732
GOTERM_MF_DIRECT	GO:0046872~metal ion binding	4	30.7692	0.0841917	ENO1_YEAST, PDC1_YEAST, PFKA2_YEAST, ENO2_YEAST	12	10	97	3.23333	0.967612	0.757732	0.757732
GOTERM_MF_DIRECT	GO:0000287~magnesium ion binding	3	23.0769	0.0971451	ENO1_YEAST, PDC1_YEAST, ENO2_YEAST	12	5	97	4.85	0.981418	0.757732	0.757732

### Sheet: EtOH vs WT_Secretome(-)&WCE(-)
Category	Term	Count	%	PValue	Genes	List Total	Pop Hits	Pop Total	Fold Enrichment	Bonferroni	Benjamini	FDR
GOTERM_CC_DIRECT	GO:0009277~fungal-type cell wall	10	76.9231	0.00244327	SCW4_YEAST, ZPS1_YEAST, YJR1_YEAST, CIS3_YEAST, PIR1_YEAST, BAR1_YEAST, ECM33_YEAST, PPA3_YEAST, GAS1_YEAST, TOS1_YEAST	13	36	107	2.28632	0.0547103	0.0561951	0.0561951
GOTERM_CC_DIRECT	GO:0005576~extracellular region	9	69.2308	0.0353062	SCW4_YEAST, ZPS1_YEAST, YGP1_YEAST, CIS3_YEAST, PIR1_YEAST, BAR1_YEAST, ECM33_YEAST, GAS1_YEAST, TOS1_YEAST	13	41	107	1.80675	0.56252	0.406022	0.406022
GOTERM_BP_DIRECT	GO:0071555~cell wall organization	5	38.4615	0.0813254	SCW4_YEAST, CIS3_YEAST, PIR1_YEAST, ECM33_YEAST, GAS1_YEAST	10	21	103	2.45238	0.921503	1	1

### Sheet: ∆ost3 vs WT_Secretome(-)&WCE(-)
Category	Term	Count	%	PValue		Genes	List Total	Pop Hits	Pop Total	Fold Enrichment	Bonferroni	Benjamini	FDR
GOTERM_BP_DIRECT	GO:0002181~cytoplasmic translation	5	50	0.0878026	1.05649	RL2B_YEAST, RS19B_YEAST, RS24B_YEAST	9	26	110	2.3504273504273505	0.936516	1	1

### Sheet: ∆ost3 vs WT_Secretome(+)&WCE(-)
Category	Term	Count	%	PValue	Genes	List Total	Pop Hits	Pop Total	Fold Enrichment	Bonferroni	Benjamini	FDR
GOTERM_CC_DIRECT	GO:1990904~ribonucleoprotein complex	5	83.33333333333334	0.00940974	RL2B_YEAST, RS19B_YEAST, RS24B_YEAST	6	26	114	3.653846153846154	0.0902113	0.0728046	0.0655241
GOTERM_BP_DIRECT	GO:0002181~cytoplasmic translation	5	83.33333333333334	0.010797970140446998	RL2B_YEAST, RS19B_YEAST, RS24B_YEAST	6	26	110	3.525641025641026	0.15945691059249334	0.12516712554647852	0.12516712554647852
GOTERM_MF_DIRECT	GO:0003735~structural constituent of ribosome	5	83.33333333333334	0.013901218791211119	RL2B_YEAST, RS19B_YEAST, RS24B_YEAST	6	26	103	3.3012820512820515	0.10594677065490354	0.11120975032968895	0.11120975032968895
GOTERM_CC_DIRECT	GO:0005840~ribosome	5	83.33333333333334	0.014560915236276156	RL2B_YEAST, RS19B_YEAST, RS24B_YEAST	6	29	114	3.2758620689655173	0.13642942898900268	0.0728046	0.0655241
GOTERM_BP_DIRECT	GO:0006412~translation	5	83.33333333333334	0.016688950072863803	RL2B_YEAST, RS19B_YEAST, RS24B_YEAST	6	29	110	3.1609195402298855	0.23606798137129537	0.12516712554647852	0.12516712554647852
GOTERM_CC_DIRECT	GO:0022627~cytosolic small ribosomal subunit	3	50	0.0603494	RS19B_YEAST, RS24B_YEAST	6	10	114	5.7	0.4633836861183659	0.20116472608321712	0.1810482534748954

### Sheet: Heat vs WT_Secretome(+)&WCE(-)
Category	Term	Count	%	PValue	Genes	List Total	Pop Hits	Pop Total	Fold Enrichment	Bonferroni	Benjamini	FDR
GOTERM_CC_DIRECT	GO:0015934~large ribosomal subunit	4	21.0526	0.0131822	RL1B_YEAST, RL12B_YEAST	19	4	111	5.84211	0.396043	0.500922	0.500922
GOTERM_CC_DIRECT	GO:0005737~cytoplasm	15	78.9474	0.0345952	WTM1_YEAST, SSB2_YEAST, ALF_YEAST, HSP12_YEAST, RL1B_YEAST, TRX1_YEAST, PMG1_YEAST, TAL1_YEAST, HSP26_YEAST, G3P1_YEAST, KPYK1_YEAST, ENO2_YEAST, RL12B_YEAST	19	62	111	1.41341	0.737603	0.65731	0.65731
GOTERM_BP_DIRECT	GO:0006096~glycolytic process	5	26.3158	0.0525031	ALF_YEAST, G3P1_YEAST, KPYK1_YEAST, PMG1_YEAST, ENO2_YEAST	18	10	106	2.94444	0.968306	1	1
GOTERM_CC_DIRECT	GO:0005739~mitochondrion	9	47.3684	0.0809369	MMF1_YEAST, ALF_YEAST, HSP26_YEAST, RTN1_YEAST, G3P1_YEAST, YNU8_YEAST, TRX1_YEAST, PMG1_YEAST, ENO2_YEAST	19	31	111	1.6961	0.959531	1	1

### Sheet: Heat vs WT_Secretome(-)&WCE(-)
Category	Term	Count	%	PValue	Genes	List Total	Pop Hits	Pop Total	Fold Enrichment	Bonferroni	Benjamini	FDR
GOTERM_CC_DIRECT	GO:0009277~fungal-type cell wall	8	88.8889	0.00264752	SCW4_YEAST, ZPS1_YEAST, CRH2_YEAST, BAR1_YEAST, ECM33_YEAST, PPA3_YEAST, GAS1_YEAST, GAS5_YEAST	9	39	111	2.52991	0.0566544	0.0582454	0.0582454
GOTERM_BP_DIRECT	GO:0071555~cell wall organization	5	55.5556	0.0326319	SCW4_YEAST, CRH2_YEAST, ECM33_YEAST, GAS1_YEAST, GAS5_YEAST	8	22	106	3.01136	0.577928	0.815797	0.815797
GOTERM_CC_DIRECT	GO:0005576~extracellular region	7	77.7778	0.0367451	SCW4_YEAST, ZPS1_YEAST, CRH2_YEAST, BAR1_YEAST, ECM33_YEAST, GAS1_YEAST, GAS5_YEAST	9	43	111	2.00775	0.561159	0.404196	0.404196
GOTERM_MF_DIRECT	GO:0042124~1,3-beta-glucanosyltransferase activity	3	33.3333	0.0735033	SCW4_YEAST, GAS1_YEAST, GAS5_YEAST	8	7	101	5.41071	0.782791	1	1
GOTERM_BP_DIRECT	GO:0031505~fungal-type cell wall organization	5	55.5556	0.0772817	CRH2_YEAST, BAR1_YEAST, ECM33_YEAST, GAS1_YEAST, GAS5_YEAST	8	28	106	2.36607	0.876463	0.934869	0.934869
